# Clonal analysis of SepSecS-specific CD4 T cells reveals a new HLA-DPA1*02:01/HLA-DPB1*01:01-restricted immunodominant epitope in autoimmune hepatitis

**DOI:** 10.1101/2025.08.29.672943

**Authors:** Thomas Guinebretière, Alexandra Garcia, Chuang Dong, Laura Bernier, Virginie Huchet, Pierre-Jean Gavlovsky, Laurine Gil, Sakina Ado, Caroline Chevalier, Jean-Paul Judor, Béatrice Clémenceau, Marion Khaldi, Edouard Bardou-Jacquet, Laure Elkrief, Adrien Lannes, Christine Silvain, Matthieu Schnee, Florence Tanne, Sara Lemoinne, Eleonora De Martin, Fabienne Vavasseur, David-Axel Laplaud, William W. Kwok, Sophie Brouard, Jean-François Mosnier, Jérôme Gournay, Pierre Milpied, Sophie Conchon, Amédée Renand

## Abstract

Autoreactive CD4 T cells, recognizing liver-self-antigens such as SepSecS, are main drivers of the chronic inflammatory response during autoimmune hepatitis (AIH). Previous studies have uncovered immunodominant SepSecS epitopes often associated with HLA-DRB1*03 or HLA-DRB1*04 restriction, two alleles enriched in AIH population. However, HLA restriction of numerous SepSecS epitopes remains incomplete and it is still unclear if immunodominant epitopes could be presented by non-HLA-DR molecules. Here, we investigated epitope recognition of SepSecS-specific TCRs isolated from AIH patients, and their HLA restriction by generating TCR hybridoma cell lines. Seventeen TCRs recognized eight SepSecS epitopes with four distinct HLA restrictions, including a novel HLA-DPA1*02:01/DPB1*01:01-restricted SepSecS epitope. TCR clustering analysis using GLIPH2 algorithm suggested that this epitope is recognized by multiple distinct TCRs in *HLA-DPA1*02:01∼HLA-DPB1*01:01* patients. Our study provides new insights into liver-self-antigen T cell reactivity during AIH, which could offer potential therapeutic strategies by targeting autoreactive CD4 T cells.
