## Supplementary Table 4 for "Clonal analysis of SepSecS-specific CD4 T cells reveals a new HLA-DPA1*02:01/HLA-DPB1*01:01-restricted immunodominant epitope in autoimmune hepatitis"

### Sheet: Supp Table 4
allele	peptide number	start	end	peptide (15aa)	core peptide (9aa)	ic50	affinity (<50=high, <500=inter, <5000=low, >5000=no)
HLA-DRB1*03:01	p11	6	20	IIWPRIDQKSCFKSM	PRIDQKSCF	199.24	inter
HLA-DRB1*03:01	p11	5	19	YIIWPRIDQKSCFKS	PRIDQKSCF	254.67	inter
HLA-DRB1*03:01	p11	4	18	KYIIWPRIDQKSCFK	PRIDQKSCF	338.52	inter
HLA-DRB1*03:01	p11	3	17	AKYIIWPRIDQKSCF	YIIWPRIDQ	814.17	low
HLA-DRB1*03:01	p11	1	15	PKAKYIIWPRIDQKS	YIIWPRIDQ	2978.97	low
HLA-DRB1*03:01	p11	2	16	KAKYIIWPRIDQKSC	YIIWPRIDQ	3388.06	low
HLA-DRB1*03:01	p23/24	6	20	KCMHLIQQGARVGRI	IQQGARVGR	512.44	low
HLA-DRB1*03:01	p23/24	8	22	MHLIQQGARVGRIDA	IQQGARVGR	602.57	low
HLA-DRB1*03:01	p23/24	7	21	CMHLIQQGARVGRID	IQQGARVGR	620.37	low
HLA-DRB1*03:01	p23/24	5	19	SKCMHLIQQGARVGR	MHLIQQGAR	871.25	low
HLA-DRB1*03:01	p23/24	9	23	HLIQQGARVGRIDAF	IQQGARVGR	940.98	low
HLA-DRB1*03:01	p23/24	10	24	LIQQGARVGRIDAFV	IQQGARVGR	1427.03	low
HLA-DRB1*03:01	p23/24	3	17	QSSKCMHLIQQGARV	MHLIQQGAR	2137.20	low
HLA-DRB1*03:01	p23/24	4	18	SSKCMHLIQQGARVG	MHLIQQGAR	2215.51	low
HLA-DRB1*03:01	p23/24	13	27	QGARVGRIDAFVQSL	VGRIDAFVQ	2538.37	low
HLA-DRB1*03:01	p23/24	14	28	GARVGRIDAFVQSLD	VGRIDAFVQ	2630.58	low
HLA-DRB1*03:01	p23/24	2	16	VQSSKCMHLIQQGAR	MHLIQQGAR	3320.66	low
HLA-DRB1*03:01	p23/24	12	26	QQGARVGRIDAFVQS	ARVGRIDAF	3373.54	low
HLA-DRB1*03:01	p23/24	11	25	IQQGARVGRIDAFVQ	GARVGRIDA	3864.56	low
HLA-DRB1*03:01	p23/24	1	15	GVQSSKCMHLIQQGA	SSKCMHLIQ	4044.09	low
HLA-DRB1*03:01	p28	4	18	NDSFIQEISKMYPGR	FIQEISKMY	877.20	low
HLA-DRB1*03:01	p28	5	19	DSFIQEISKMYPGRA	FIQEISKMY	978.99	low
HLA-DRB1*03:01	p28	2	16	GFNDSFIQEISKMYP	FIQEISKMY	1124.32	low
HLA-DRB1*03:01	p28	3	17	FNDSFIQEISKMYPG	FIQEISKMY	1133.74	low
HLA-DRB1*03:01	p28	6	20	SFIQEISKMYPGRAS	IQEISKMYP	1183.67	low
HLA-DRB1*03:01	p28	1	15	AGFNDSFIQEISKMY	FIQEISKMY	1723.14	low
HLA-DRB1*03:01	p32/33	7	21	YKKLLKERKEMFSYL	LLKERKEMF	64.81	inter
HLA-DRB1*03:01	p32/33	6	20	GYKKLLKERKEMFSY	LLKERKEMF	74.55	inter
HLA-DRB1*03:01	p32/33	5	19	NGYKKLLKERKEMFS	LLKERKEMF	97.30	inter
HLA-DRB1*03:01	p32/33	8	22	KKLLKERKEMFSYLS	LLKERKEMF	102.54	inter
HLA-DRB1*03:01	p32/33	4	18	SNGYKKLLKERKEMF	LLKERKEMF	189.78	inter
HLA-DRB1*03:01	p32/33	9	23	KLLKERKEMFSYLSN	LLKERKEMF	270.50	inter
HLA-DRB1*03:01	p32/33	14	28	RKEMFSYLSNQIKKL	MFSYLSNQI	1549.38	low
HLA-DRB1*03:01	p32/33	10	24	LLKERKEMFSYLSNQ	LLKERKEMF	2177.70	low
HLA-DRB1*03:01	p32/33	13	27	ERKEMFSYLSNQIKK	MFSYLSNQI	2547.67	low
HLA-DRB1*03:01	p32/33	12	26	KERKEMFSYLSNQIK	MFSYLSNQI	3709.41	low
HLA-DRB1*03:01	p32/33	1	15	SLGSNGYKKLLKERK	SNGYKKLLK	4639.14	low
HLA-DRB1*03:01	p32/33	2	16	LGSNGYKKLLKERKE	YKKLLKERK	5157.23	no
HLA-DRB1*03:01	p32/33	3	17	GSNGYKKLLKERKEM	YKKLLKERK	5713.43	no
HLA-DRB1*03:01	p32/33	11	25	LKERKEMFSYLSNQI	MFSYLSNQI	6056.08	no
HLA-DRB1*03:01	p47	2	16	LFINRLDRCLKAVRK	LDRCLKAVR	170.87	inter
HLA-DRB1*03:01	p47	1	15	DLFINRLDRCLKAVR	INRLDRCLK	220.86	inter
HLA-DRB1*03:01	p47	3	17	FINRLDRCLKAVRKE	LDRCLKAVR	237.86	inter
HLA-DRB1*03:01	p47	4	18	INRLDRCLKAVRKER	LDRCLKAVR	338.83	inter
HLA-DRB1*03:01	p47	5	19	NRLDRCLKAVRKERS	LDRCLKAVR	530.38	low
HLA-DRB1*03:01	p47	6	20	RLDRCLKAVRKERSK	LKAVRKERS	584.74	low
HLA-DRB1*03:01	p47 (Q9HD40)	2	16	LFIKRLDRCLKAVRK	LDRCLKAVR	166.57	inter
HLA-DRB1*03:01	p47 (Q9HD40)	1	15	DLFIKRLDRCLKAVR	IKRLDRCLK	214.94	inter
HLA-DRB1*03:01	p47 (Q9HD40)	3	17	FIKRLDRCLKAVRKE	LDRCLKAVR	220.69	inter
HLA-DRB1*03:01	p47 (Q9HD40)	4	18	IKRLDRCLKAVRKER	LDRCLKAVR	279.02	inter
HLA-DRB1*03:01	p47 (Q9HD40)	5	19	KRLDRCLKAVRKERS	LDRCLKAVR	451.85	inter
HLA-DRB1*03:01	p47 (Q9HD40)	6	20	RLDRCLKAVRKERSK	LKAVRKERS	584.74	low
HLA-DRB1*07:01	p5	1	15	SLLNKITNSLVLDII	NKITNSLVL	27.25	high
HLA-DRB1*07:01	p5	2	16	LLNKITNSLVLDIIK	ITNSLVLDI	32.56	high
HLA-DRB1*07:01	p5	3	17	LNKITNSLVLDIIKL	ITNSLVLDI	46.81	high
HLA-DRB1*07:01	p5	4	18	NKITNSLVLDIIKLA	ITNSLVLDI	73.08	inter
HLA-DRB1*07:01	p5	5	19	KITNSLVLDIIKLAG	ITNSLVLDI	162.18	inter
HLA-DRB1*07:01	p5	6	20	ITNSLVLDIIKLAGV	LVLDIIKLA	537.45	low
HLA-DRB1*07:01	p28	1	15	AGFNDSFIQEISKMY	FNDSFIQEI	238.05	inter
HLA-DRB1*07:01	p28	2	16	GFNDSFIQEISKMYP	FIQEISKMY	338.98	inter
HLA-DRB1*07:01	p28	6	20	SFIQEISKMYPGRAS	ISKMYPGRA	591.98	low
HLA-DRB1*07:01	p28	5	19	DSFIQEISKMYPGRA	FIQEISKMY	604.88	low
HLA-DRB1*07:01	p28	3	17	FNDSFIQEISKMYPG	FIQEISKMY	621.78	low
HLA-DRB1*07:01	p28	4	18	NDSFIQEISKMYPGR	FIQEISKMY	695.88	low
HLA-DQA1*04:01/DQB1*02:02	p27	5	19	GAIIAGFNDSFIQEI	IAGFNDSFI	137.41	inter
HLA-DQA1*04:02/DQB1*02:02	p27	5	19	GAIIAGFNDSFIQEI	IAGFNDSFI	137.41	inter
HLA-DQA1*04:04/DQB1*02:02	p27	5	19	GAIIAGFNDSFIQEI	IAGFNDSFI	137.41	inter
HLA-DQA1*04:01/DQB1*02:02	p27	6	20	AIIAGFNDSFIQEIS	FNDSFIQEI	155.12	inter
HLA-DQA1*04:02/DQB1*02:02	p27	6	20	AIIAGFNDSFIQEIS	FNDSFIQEI	155.12	inter
HLA-DQA1*04:04/DQB1*02:02	p27	6	20	AIIAGFNDSFIQEIS	FNDSFIQEI	155.12	inter
HLA-DQA1*05:01/DQB1*02:02	p27	5	19	GAIIAGFNDSFIQEI	IAGFNDSFI	172.5	inter
HLA-DQA1*05:03/DQB1*02:02	p27	5	19	GAIIAGFNDSFIQEI	IAGFNDSFI	172.5	inter
HLA-DQA1*05:04/DQB1*02:02	p27	5	19	GAIIAGFNDSFIQEI	IAGFNDSFI	172.5	inter
HLA-DQA1*05:05/DQB1*02:02	p27	5	19	GAIIAGFNDSFIQEI	IAGFNDSFI	172.5	inter
HLA-DQA1*05:06/DQB1*02:02	p27	5	19	GAIIAGFNDSFIQEI	IAGFNDSFI	172.5	inter
HLA-DQA1*05:07/DQB1*02:02	p27	5	19	GAIIAGFNDSFIQEI	IAGFNDSFI	172.5	inter
HLA-DQA1*05:08/DQB1*02:02	p27	5	19	GAIIAGFNDSFIQEI	IAGFNDSFI	172.5	inter
HLA-DQA1*05:09/DQB1*02:02	p27	5	19	GAIIAGFNDSFIQEI	IAGFNDSFI	172.5	inter
HLA-DQA1*05:10/DQB1*02:02	p27	5	19	GAIIAGFNDSFIQEI	IAGFNDSFI	172.5	inter
HLA-DQA1*05:11/DQB1*02:02	p27	5	19	GAIIAGFNDSFIQEI	IAGFNDSFI	172.5	inter
HLA-DQA1*04:01/DQB1*02:02	p27	2	16	PVGGAIIAGFNDSFI	IIAGFNDSF	182.56	inter
HLA-DQA1*04:02/DQB1*02:02	p27	2	16	PVGGAIIAGFNDSFI	IIAGFNDSF	182.56	inter
HLA-DQA1*04:04/DQB1*02:02	p27	2	16	PVGGAIIAGFNDSFI	IIAGFNDSF	182.56	inter
HLA-DQA1*04:01/DQB1*02:02	p27	3	17	VGGAIIAGFNDSFIQ	IIAGFNDSF	183.57	inter
HLA-DQA1*04:02/DQB1*02:02	p27	3	17	VGGAIIAGFNDSFIQ	IIAGFNDSF	183.57	inter
HLA-DQA1*04:04/DQB1*02:02	p27	3	17	VGGAIIAGFNDSFIQ	IIAGFNDSF	183.57	inter
HLA-DQA1*04:01/DQB1*02:02	p27	4	18	GGAIIAGFNDSFIQE	IIAGFNDSF	190.08	inter
HLA-DQA1*04:02/DQB1*02:02	p27	4	18	GGAIIAGFNDSFIQE	IIAGFNDSF	190.08	inter
HLA-DQA1*04:04/DQB1*02:02	p27	4	18	GGAIIAGFNDSFIQE	IIAGFNDSF	190.08	inter
HLA-DQA1*05:01/DQB1*02:02	p27	6	20	AIIAGFNDSFIQEIS	FNDSFIQEI	192.61	inter
HLA-DQA1*05:03/DQB1*02:02	p27	6	20	AIIAGFNDSFIQEIS	FNDSFIQEI	192.61	inter
HLA-DQA1*05:04/DQB1*02:02	p27	6	20	AIIAGFNDSFIQEIS	FNDSFIQEI	192.61	inter
HLA-DQA1*05:05/DQB1*02:02	p27	6	20	AIIAGFNDSFIQEIS	FNDSFIQEI	192.61	inter
HLA-DQA1*05:06/DQB1*02:02	p27	6	20	AIIAGFNDSFIQEIS	FNDSFIQEI	192.61	inter
HLA-DQA1*05:07/DQB1*02:02	p27	6	20	AIIAGFNDSFIQEIS	FNDSFIQEI	192.61	inter
HLA-DQA1*05:08/DQB1*02:02	p27	6	20	AIIAGFNDSFIQEIS	FNDSFIQEI	192.61	inter
HLA-DQA1*05:09/DQB1*02:02	p27	6	20	AIIAGFNDSFIQEIS	FNDSFIQEI	192.61	inter
HLA-DQA1*05:10/DQB1*02:02	p27	6	20	AIIAGFNDSFIQEIS	FNDSFIQEI	192.61	inter
HLA-DQA1*05:11/DQB1*02:02	p27	6	20	AIIAGFNDSFIQEIS	FNDSFIQEI	192.61	inter
HLA-DQA1*05:01/DQB1*02:02	p27	3	17	VGGAIIAGFNDSFIQ	IIAGFNDSF	253.67	inter
HLA-DQA1*05:03/DQB1*02:02	p27	3	17	VGGAIIAGFNDSFIQ	IIAGFNDSF	253.67	inter
HLA-DQA1*05:04/DQB1*02:02	p27	3	17	VGGAIIAGFNDSFIQ	IIAGFNDSF	253.67	inter
HLA-DQA1*05:05/DQB1*02:02	p27	3	17	VGGAIIAGFNDSFIQ	IIAGFNDSF	253.67	inter
HLA-DQA1*05:06/DQB1*02:02	p27	3	17	VGGAIIAGFNDSFIQ	IIAGFNDSF	253.67	inter
HLA-DQA1*05:07/DQB1*02:02	p27	3	17	VGGAIIAGFNDSFIQ	IIAGFNDSF	253.67	inter
HLA-DQA1*05:08/DQB1*02:02	p27	3	17	VGGAIIAGFNDSFIQ	IIAGFNDSF	253.67	inter
HLA-DQA1*05:09/DQB1*02:02	p27	3	17	VGGAIIAGFNDSFIQ	IIAGFNDSF	253.67	inter
HLA-DQA1*05:10/DQB1*02:02	p27	3	17	VGGAIIAGFNDSFIQ	IIAGFNDSF	253.67	inter
HLA-DQA1*05:11/DQB1*02:02	p27	3	17	VGGAIIAGFNDSFIQ	IIAGFNDSF	253.67	inter
HLA-DQA1*05:01/DQB1*02:02	p27	4	18	GGAIIAGFNDSFIQE	IIAGFNDSF	256.17	inter
HLA-DQA1*05:03/DQB1*02:02	p27	4	18	GGAIIAGFNDSFIQE	IIAGFNDSF	256.17	inter
HLA-DQA1*05:04/DQB1*02:02	p27	4	18	GGAIIAGFNDSFIQE	IIAGFNDSF	256.17	inter
HLA-DQA1*05:05/DQB1*02:02	p27	4	18	GGAIIAGFNDSFIQE	IIAGFNDSF	256.17	inter
HLA-DQA1*05:06/DQB1*02:02	p27	4	18	GGAIIAGFNDSFIQE	IIAGFNDSF	256.17	inter
HLA-DQA1*05:07/DQB1*02:02	p27	4	18	GGAIIAGFNDSFIQE	IIAGFNDSF	256.17	inter
HLA-DQA1*05:08/DQB1*02:02	p27	4	18	GGAIIAGFNDSFIQE	IIAGFNDSF	256.17	inter
HLA-DQA1*05:09/DQB1*02:02	p27	4	18	GGAIIAGFNDSFIQE	IIAGFNDSF	256.17	inter
HLA-DQA1*05:10/DQB1*02:02	p27	4	18	GGAIIAGFNDSFIQE	IIAGFNDSF	256.17	inter
HLA-DQA1*05:11/DQB1*02:02	p27	4	18	GGAIIAGFNDSFIQE	IIAGFNDSF	256.17	inter
HLA-DQA1*05:01/DQB1*02:02	p27	2	16	PVGGAIIAGFNDSFI	IIAGFNDSF	256.44	inter
HLA-DQA1*05:03/DQB1*02:02	p27	2	16	PVGGAIIAGFNDSFI	IIAGFNDSF	256.44	inter
HLA-DQA1*05:04/DQB1*02:02	p27	2	16	PVGGAIIAGFNDSFI	IIAGFNDSF	256.44	inter
HLA-DQA1*05:05/DQB1*02:02	p27	2	16	PVGGAIIAGFNDSFI	IIAGFNDSF	256.44	inter
HLA-DQA1*05:06/DQB1*02:02	p27	2	16	PVGGAIIAGFNDSFI	IIAGFNDSF	256.44	inter
HLA-DQA1*05:07/DQB1*02:02	p27	2	16	PVGGAIIAGFNDSFI	IIAGFNDSF	256.44	inter
HLA-DQA1*05:08/DQB1*02:02	p27	2	16	PVGGAIIAGFNDSFI	IIAGFNDSF	256.44	inter
HLA-DQA1*05:09/DQB1*02:02	p27	2	16	PVGGAIIAGFNDSFI	IIAGFNDSF	256.44	inter
HLA-DQA1*05:10/DQB1*02:02	p27	2	16	PVGGAIIAGFNDSFI	IIAGFNDSF	256.44	inter
HLA-DQA1*05:11/DQB1*02:02	p27	2	16	PVGGAIIAGFNDSFI	IIAGFNDSF	256.44	inter
HLA-DQA1*04:01/DQB1*02:02	p27	1	15	VPVGGAIIAGFNDSF	VGGAIIAGF	353.64	inter
HLA-DQA1*04:02/DQB1*02:02	p27	1	15	VPVGGAIIAGFNDSF	VGGAIIAGF	353.64	inter
HLA-DQA1*04:04/DQB1*02:02	p27	1	15	VPVGGAIIAGFNDSF	VGGAIIAGF	353.64	inter
HLA-DQA1*06:01/DQB1*02:02	p27	5	19	GAIIAGFNDSFIQEI	IAGFNDSFI	385.94	inter
HLA-DQA1*06:02/DQB1*02:02	p27	5	19	GAIIAGFNDSFIQEI	IAGFNDSFI	385.94	inter
HLA-DQA1*06:01/DQB1*02:02	p27	6	20	AIIAGFNDSFIQEIS	FNDSFIQEI	424.58	inter
HLA-DQA1*06:02/DQB1*02:02	p27	6	20	AIIAGFNDSFIQEIS	FNDSFIQEI	424.58	inter
HLA-DQA1*06:01/DQB1*02:02	p27	2	16	PVGGAIIAGFNDSFI	IIAGFNDSF	464.88	inter
HLA-DQA1*06:02/DQB1*02:02	p27	2	16	PVGGAIIAGFNDSFI	IIAGFNDSF	464.88	inter
HLA-DQA1*06:01/DQB1*02:02	p27	3	17	VGGAIIAGFNDSFIQ	IIAGFNDSF	512.51	low
HLA-DQA1*06:02/DQB1*02:02	p27	3	17	VGGAIIAGFNDSFIQ	IIAGFNDSF	512.51	low
HLA-DQA1*02:01/DQB1*02:02	p27	5	19	GAIIAGFNDSFIQEI	IAGFNDSFI	549.75	low
HLA-DQA1*06:01/DQB1*02:02	p27	4	18	GGAIIAGFNDSFIQE	IIAGFNDSF	553.94	low
HLA-DQA1*06:02/DQB1*02:02	p27	4	18	GGAIIAGFNDSFIQE	IIAGFNDSF	553.94	low
HLA-DQA1*05:01/DQB1*02:02	p27	1	15	VPVGGAIIAGFNDSF	VGGAIIAGF	566.19	low
HLA-DQA1*05:03/DQB1*02:02	p27	1	15	VPVGGAIIAGFNDSF	VGGAIIAGF	566.19	low
HLA-DQA1*05:04/DQB1*02:02	p27	1	15	VPVGGAIIAGFNDSF	VGGAIIAGF	566.19	low
HLA-DQA1*05:05/DQB1*02:02	p27	1	15	VPVGGAIIAGFNDSF	VGGAIIAGF	566.19	low
HLA-DQA1*05:06/DQB1*02:02	p27	1	15	VPVGGAIIAGFNDSF	VGGAIIAGF	566.19	low
HLA-DQA1*05:07/DQB1*02:02	p27	1	15	VPVGGAIIAGFNDSF	VGGAIIAGF	566.19	low
HLA-DQA1*05:08/DQB1*02:02	p27	1	15	VPVGGAIIAGFNDSF	VGGAIIAGF	566.19	low
HLA-DQA1*05:09/DQB1*02:02	p27	1	15	VPVGGAIIAGFNDSF	VGGAIIAGF	566.19	low
HLA-DQA1*05:10/DQB1*02:02	p27	1	15	VPVGGAIIAGFNDSF	VGGAIIAGF	566.19	low
HLA-DQA1*05:11/DQB1*02:02	p27	1	15	VPVGGAIIAGFNDSF	VGGAIIAGF	566.19	low
HLA-DQA1*02:01/DQB1*02:02	p27	6	20	AIIAGFNDSFIQEIS	FNDSFIQEI	603.09	low
HLA-DQA1*03:01/DQB1*02:02	p27	5	19	GAIIAGFNDSFIQEI	IAGFNDSFI	812.26	low
HLA-DQA1*03:02/DQB1*02:02	p27	5	19	GAIIAGFNDSFIQEI	IAGFNDSFI	812.26	low
HLA-DQA1*03:03/DQB1*02:02	p27	5	19	GAIIAGFNDSFIQEI	IAGFNDSFI	812.26	low
HLA-DQA1*02:01/DQB1*02:02	p27	2	16	PVGGAIIAGFNDSFI	IIAGFNDSF	826.25	low
HLA-DQA1*06:01/DQB1*02:02	p27	1	15	VPVGGAIIAGFNDSF	VGGAIIAGF	831.77	low
HLA-DQA1*06:02/DQB1*02:02	p27	1	15	VPVGGAIIAGFNDSF	VGGAIIAGF	831.77	low
HLA-DQA1*02:01/DQB1*02:02	p27	3	17	VGGAIIAGFNDSFIQ	IIAGFNDSF	916.53	low
HLA-DQA1*02:01/DQB1*02:02	p27	4	18	GGAIIAGFNDSFIQE	IIAGFNDSF	980.85	low
HLA-DQA1*03:01/DQB1*02:02	p27	6	20	AIIAGFNDSFIQEIS	FNDSFIQEI	983.09	low
HLA-DQA1*03:02/DQB1*02:02	p27	6	20	AIIAGFNDSFIQEIS	FNDSFIQEI	983.09	low
HLA-DQA1*03:03/DQB1*02:02	p27	6	20	AIIAGFNDSFIQEIS	FNDSFIQEI	983.09	low
HLA-DQA1*01:02/DQB1*02:02	p27	5	19	GAIIAGFNDSFIQEI	IAGFNDSFI	1007.5	low
HLA-DQA1*01:06/DQB1*02:02	p27	5	19	GAIIAGFNDSFIQEI	IAGFNDSFI	1007.5	low
HLA-DQA1*01:08/DQB1*02:02	p27	5	19	GAIIAGFNDSFIQEI	IAGFNDSFI	1007.5	low
HLA-DQA1*01:09/DQB1*02:02	p27	5	19	GAIIAGFNDSFIQEI	IAGFNDSFI	1007.5	low
HLA-DQA1*01:02/DQB1*02:02	p27	6	20	AIIAGFNDSFIQEIS	IAGFNDSFI	1142.41	low
HLA-DQA1*01:06/DQB1*02:02	p27	6	20	AIIAGFNDSFIQEIS	IAGFNDSFI	1142.41	low
HLA-DQA1*01:08/DQB1*02:02	p27	6	20	AIIAGFNDSFIQEIS	IAGFNDSFI	1142.41	low
HLA-DQA1*01:09/DQB1*02:02	p27	6	20	AIIAGFNDSFIQEIS	IAGFNDSFI	1142.41	low
HLA-DQA1*01:02/DQB1*02:02	p27	4	18	GGAIIAGFNDSFIQE	IAGFNDSFI	1201.64	low
HLA-DQA1*01:06/DQB1*02:02	p27	4	18	GGAIIAGFNDSFIQE	IAGFNDSFI	1201.64	low
HLA-DQA1*01:08/DQB1*02:02	p27	4	18	GGAIIAGFNDSFIQE	IAGFNDSFI	1201.64	low
HLA-DQA1*01:09/DQB1*02:02	p27	4	18	GGAIIAGFNDSFIQE	IAGFNDSFI	1201.64	low
HLA-DQA1*03:01/DQB1*02:02	p27	4	18	GGAIIAGFNDSFIQE	IIAGFNDSF	1206.11	low
HLA-DQA1*03:02/DQB1*02:02	p27	4	18	GGAIIAGFNDSFIQE	IIAGFNDSF	1206.11	low
HLA-DQA1*03:03/DQB1*02:02	p27	4	18	GGAIIAGFNDSFIQE	IIAGFNDSF	1206.11	low
HLA-DQA1*01:02/DQB1*02:02	p27	3	17	VGGAIIAGFNDSFIQ	IAGFNDSFI	1307.75	low
HLA-DQA1*01:06/DQB1*02:02	p27	3	17	VGGAIIAGFNDSFIQ	IAGFNDSFI	1307.75	low
HLA-DQA1*01:08/DQB1*02:02	p27	3	17	VGGAIIAGFNDSFIQ	IAGFNDSFI	1307.75	low
HLA-DQA1*01:09/DQB1*02:02	p27	3	17	VGGAIIAGFNDSFIQ	IAGFNDSFI	1307.75	low
HLA-DQA1*03:01/DQB1*02:02	p27	3	17	VGGAIIAGFNDSFIQ	IIAGFNDSF	1338.82	low
HLA-DQA1*03:02/DQB1*02:02	p27	3	17	VGGAIIAGFNDSFIQ	IIAGFNDSF	1338.82	low
HLA-DQA1*03:03/DQB1*02:02	p27	3	17	VGGAIIAGFNDSFIQ	IIAGFNDSF	1338.82	low
HLA-DQA1*03:01/DQB1*02:02	p27	2	16	PVGGAIIAGFNDSFI	IIAGFNDSF	1340.42	low
HLA-DQA1*03:02/DQB1*02:02	p27	2	16	PVGGAIIAGFNDSFI	IIAGFNDSF	1340.42	low
HLA-DQA1*03:03/DQB1*02:02	p27	2	16	PVGGAIIAGFNDSFI	IIAGFNDSF	1340.42	low
HLA-DQA1*01:02/DQB1*02:02	p27	2	16	PVGGAIIAGFNDSFI	IAGFNDSFI	1468.09	low
HLA-DQA1*01:06/DQB1*02:02	p27	2	16	PVGGAIIAGFNDSFI	IAGFNDSFI	1468.09	low
HLA-DQA1*01:08/DQB1*02:02	p27	2	16	PVGGAIIAGFNDSFI	IAGFNDSFI	1468.09	low
HLA-DQA1*01:09/DQB1*02:02	p27	2	16	PVGGAIIAGFNDSFI	IAGFNDSFI	1468.09	low
HLA-DQA1*01:03/DQB1*02:02	p27	5	19	GAIIAGFNDSFIQEI	IAGFNDSFI	1575.64	low
HLA-DQA1*02:01/DQB1*02:02	p27	1	15	VPVGGAIIAGFNDSF	VGGAIIAGF	1658.21	low
HLA-DQA1*01:03/DQB1*02:02	p27	6	20	AIIAGFNDSFIQEIS	IAGFNDSFI	1719.1	low
HLA-DQA1*01:03/DQB1*02:02	p27	4	18	GGAIIAGFNDSFIQE	IAGFNDSFI	1943.81	low
HLA-DQA1*01:03/DQB1*02:02	p27	3	17	VGGAIIAGFNDSFIQ	IAGFNDSFI	2016.41	low
HLA-DQA1*01:03/DQB1*02:02	p27	2	16	PVGGAIIAGFNDSFI	VGGAIIAGF	2184.21	low
HLA-DQA1*01:01/DQB1*02:02	p27	5	19	GAIIAGFNDSFIQEI	IAGFNDSFI	2255.35	low
HLA-DQA1*01:04/DQB1*02:02	p27	5	19	GAIIAGFNDSFIQEI	IAGFNDSFI	2255.35	low
HLA-DQA1*01:05/DQB1*02:02	p27	5	19	GAIIAGFNDSFIQEI	IAGFNDSFI	2255.35	low
HLA-DQA1*01:07/DQB1*02:02	p27	5	19	GAIIAGFNDSFIQEI	IAGFNDSFI	2255.35	low
HLA-DQA1*01:01/DQB1*02:02	p27	6	20	AIIAGFNDSFIQEIS	IAGFNDSFI	2337.3	low
HLA-DQA1*01:04/DQB1*02:02	p27	6	20	AIIAGFNDSFIQEIS	IAGFNDSFI	2337.3	low
HLA-DQA1*01:05/DQB1*02:02	p27	6	20	AIIAGFNDSFIQEIS	IAGFNDSFI	2337.3	low
HLA-DQA1*01:07/DQB1*02:02	p27	6	20	AIIAGFNDSFIQEIS	IAGFNDSFI	2337.3	low
HLA-DQA1*03:01/DQB1*02:02	p27	1	15	VPVGGAIIAGFNDSF	VGGAIIAGF	2407.03	low
HLA-DQA1*03:02/DQB1*02:02	p27	1	15	VPVGGAIIAGFNDSF	VGGAIIAGF	2407.03	low
HLA-DQA1*03:03/DQB1*02:02	p27	1	15	VPVGGAIIAGFNDSF	VGGAIIAGF	2407.03	low
HLA-DQA1*01:01/DQB1*02:02	p27	4	18	GGAIIAGFNDSFIQE	IAGFNDSFI	2600.98	low
HLA-DQA1*01:04/DQB1*02:02	p27	4	18	GGAIIAGFNDSFIQE	IAGFNDSFI	2600.98	low
HLA-DQA1*01:05/DQB1*02:02	p27	4	18	GGAIIAGFNDSFIQE	IAGFNDSFI	2600.98	low
HLA-DQA1*01:07/DQB1*02:02	p27	4	18	GGAIIAGFNDSFIQE	IAGFNDSFI	2600.98	low
HLA-DQA1*01:02/DQB1*02:02	p27	1	15	VPVGGAIIAGFNDSF	VGGAIIAGF	2731.55	low
HLA-DQA1*01:06/DQB1*02:02	p27	1	15	VPVGGAIIAGFNDSF	VGGAIIAGF	2731.55	low
HLA-DQA1*01:08/DQB1*02:02	p27	1	15	VPVGGAIIAGFNDSF	VGGAIIAGF	2731.55	low
HLA-DQA1*01:09/DQB1*02:02	p27	1	15	VPVGGAIIAGFNDSF	VGGAIIAGF	2731.55	low
HLA-DQA1*01:01/DQB1*02:02	p27	3	17	VGGAIIAGFNDSFIQ	IAGFNDSFI	2793.05	low
HLA-DQA1*01:04/DQB1*02:02	p27	3	17	VGGAIIAGFNDSFIQ	IAGFNDSFI	2793.05	low
HLA-DQA1*01:05/DQB1*02:02	p27	3	17	VGGAIIAGFNDSFIQ	IAGFNDSFI	2793.05	low
HLA-DQA1*01:07/DQB1*02:02	p27	3	17	VGGAIIAGFNDSFIQ	IAGFNDSFI	2793.05	low
HLA-DQA1*01:01/DQB1*02:02	p27	2	16	PVGGAIIAGFNDSFI	IAGFNDSFI	3020.19	low
HLA-DQA1*01:04/DQB1*02:02	p27	2	16	PVGGAIIAGFNDSFI	IAGFNDSFI	3020.19	low
HLA-DQA1*01:05/DQB1*02:02	p27	2	16	PVGGAIIAGFNDSFI	IAGFNDSFI	3020.19	low
HLA-DQA1*01:07/DQB1*02:02	p27	2	16	PVGGAIIAGFNDSFI	IAGFNDSFI	3020.19	low
HLA-DQA1*01:03/DQB1*02:02	p27	1	15	VPVGGAIIAGFNDSF	VGGAIIAGF	4229.59	low
HLA-DQA1*01:01/DQB1*02:02	p27	1	15	VPVGGAIIAGFNDSF	VGGAIIAGF	5496.35	no
HLA-DQA1*01:04/DQB1*02:02	p27	1	15	VPVGGAIIAGFNDSF	VGGAIIAGF	5496.35	no
HLA-DQA1*01:05/DQB1*02:02	p27	1	15	VPVGGAIIAGFNDSF	VGGAIIAGF	5496.35	no
HLA-DQA1*01:07/DQB1*02:02	p27	1	15	VPVGGAIIAGFNDSF	VGGAIIAGF	5496.35	no
HLA-DPA1*02:01/DPB1*01:01	p10/11	8	22	RPKAKYIIWPRIDQK	AKYIIWPRI	465.98	inter
HLA-DPA1*02:01/DPB1*01:01	p10/11	7	21	KRPKAKYIIWPRIDQ	AKYIIWPRI	514.75	low
HLA-DPA1*02:01/DPB1*01:01	p10/11	6	20	HKRPKAKYIIWPRID	AKYIIWPRI	603.92	low
HLA-DPA1*02:01/DPB1*01:01	p10/11	9	23	PKAKYIIWPRIDQKS	AKYIIWPRI	645.00	low
HLA-DPA1*02:01/DPB1*01:01	p10/11	5	19	RHKRPKAKYIIWPRI	AKYIIWPRI	652.83	low
HLA-DPA1*02:01/DPB1*01:01	p10/11	10	24	KAKYIIWPRIDQKSC	YIIWPRIDQ	857.97	low
HLA-DPA1*02:01/DPB1*01:01	p10/11	11	25	AKYIIWPRIDQKSCF	YIIWPRIDQ	1661.23	low
HLA-DPA1*02:01/DPB1*01:01	p10/11	12	26	KYIIWPRIDQKSCFK	IWPRIDQKS	2841.49	low
HLA-DPA1*02:01/DPB1*01:01	p10/11	4	18	LRHKRPKAKYIIWPR	KRPKAKYII	3893.14	low
HLA-DPA1*02:01/DPB1*01:01	p10/11	1	15	FLTLRHKRPKAKYII	LRHKRPKAK	4953.62	low
HLA-DPA1*02:01/DPB1*01:01	p10/11	13	27	YIIWPRIDQKSCFKS	IWPRIDQKS	5316.90	no
HLA-DPA1*02:01/DPB1*01:01	p10/11	14	28	IIWPRIDQKSCFKSM	IDQKSCFKS	5857.33	no
HLA-DPA1*02:01/DPB1*01:01	p10/11	2	16	LTLRHKRPKAKYIIW	LRHKRPKAK	6494.94	no
HLA-DPA1*02:01/DPB1*01:01	p10/11	3	17	TLRHKRPKAKYIIWP	HKRPKAKYI	7420.59	no
