## Supplementary Table 1 for "Clonal analysis of SepSecS-specific CD4 T cells reveals a new HLA-DPA1*02:01/HLA-DPB1*01:01-restricted immunodominant epitope in autoimmune hepatitis"

### Sheet: Supp Table 1
Patient ID	Frequency (cell number)	V-GENE and allele alpha (TRAV)	J-GENE and allele alpha (TRAJ)	AA JUNCTION alpha (CDR3A)	V-GENE and allele beta (TRBV)	J-GENE and allele beta (TRBJ)	AA JUNCTION beta (CDR3B)	Corresponding clone
01-004	7	TRAV8-3	TRAJ44	CAVGAAGTASKLTF	TRBV11-2	TRBJ2-1	CASSLVGGSSYNEQFF	clone 3 2022
01-004	6	TRAV4	TRAJ34	CLRNTDKLIF	TRBV2	TRBJ1-1	CASIPRSGMNTEAFF
01-004	5	TRAV8-3	TRAJ6	CAVGSSGGSYIPTF	TRBV11-2	TRBJ2-2	CASSLGLSTNTGELFF	clone 14 2022
01-004	5	TRAV21	TRAJ42	CAVMEYGGSQGNLIF	TRBV3-1	TRBJ1-2	CASSQAYLREGRSYTF
01-004	4	TRAV5	TRAJ9	CAETAGGFKTIF	TRBV20-1	TRBJ2-3	CSARDGRGTDTQYF
01-004	3	TRAV35	TRAJ52	CAVSGGTSYGKLTF	TRBV5-1	TRBJ1-5	CASSLDGGEGYQPQHF
01-004	3	NA	NA	NA	TRBV7-8	TRBJ2-3	CASSLLAGGGTDTQYF
01-004	3	TRAV8-3	TRAJ49	CAVANTGNQFYF	TRBV5-4	TRBJ2-3	CASSTGLSSGTDTQYF
01-004	3	TRAV17	TRAJ4	CARSGGYNKLIF	TRBV29-1	TRBJ2-5	CSVGPTLDTEETQYF
01-004	2	TRAV12-2	TRAJ53	CAVMGGSNYKLTF	TRBV5-1	TRBJ2-3	CASSLQGADSDTQYF
01-004	2	NA	NA	NA	TRBV7-3	TRBJ2-3	CASAAQVPDTQYF
01-004	2	TRAV38-1	TRAJ27	CAFMRHTNAGKSTF	TRBV19	TRBJ2-7	CASSAGSANSYEQYF
01-004	2	TRAV6	TRAJ26	CALDRDNYGQNFVF	TRBV7-2	TRBJ2-3	CASSLEASGTDTQYF
01-004	2	NA	NA	NA	TRBV7-2	TRBJ2-3	CASSLGLAGPSGTDTQYF
01-004	2	TRAV8-3	TRAJ4	CAVGVSGGYNKLIF	TRBV28	TRBJ2-6	CASSLIRISGANVLTF
01-004	2	NA	NA	NA	TRBV18	TRBJ2-1	CASSPPGVGTSYNEQFF
01-004	2	TRAV5	TRAJ43	CAESILNNDMRF	TRBV11-2	TRBJ2-5	CASSPTSGATQYF
01-004	2	NA	NA	NA	TRBV5-6	TRBJ2-3	CASSWAAGPTDTQYF
01-004	2	TRAV17	TRAJ15	CATALNQAGTALIF	TRBV20-1	TRBJ2-7	CSAARGYEQYF
01-004	2	NA	NA	NA	TRBV20-1	TRBJ1-6	CSAHEGANSPLHF
01-004	2	TRAV21	TRAJ53	CAVVTGGSNYKLTF	TRBV20-1	TRBJ2-3	CSARDRRGTDTQYF
01-004	2	TRAV5	TRAJ9	CAEMTGGFKTIF	TRBV20-1	TRBJ2-3	CSARGASLTDTQYF
01-004	1	TRAV8-3	TRAJ44	CAVGAAGTASKLTF	TRBV11-3	TRBJ2-1	CASSLVGGSSYNEQFF
01-004	1	TRAV21	TRAJ57	CAVQGGSEKLVF	TRBV11-2	TRBJ2-7	CASSLGLNYEQYF
01-004	1	TRAV12-2	TRAJ20	CAVMGASDYKLSF	TRBV5-1	TRBJ2-3	CASSLQGGDTDTQYF
01-004	1	TRAV8-4	TRAJ10	CAVSESLTGGGNKLTF	TRBV6-8	TRBJ2-3	CASSQPQTGGPDTQYF
01-004	1	NA	NA	NA	TRBV11-2	TRBJ2-1	CASSSRSGTTYNEQFF
01-004	1	NA	NA	NA	TRBV10-3	TRBJ1-1	CAISETGGRNTEAFF
01-004	1	TRAV8-4	TRAJ10	CAVSGKHGGGGNKLTF	TRBV2	TRBJ2-7	CASGQSYEQYF
01-004	1	TRAV25	TRAJ6	CAGASGGSYIPTF	TRBV12-2	TRBJ2-7	CASRLSSGSFYEQYF
01-004	1	NA	NA	NA	TRBV14	TRBJ1-2	CASSAAGTVFYGYTF
01-004	1	TRAV8-3	TRAJ43	CAVGGDNDMRF	TRBV11-2	TRBJ2-3	CASSASFGDTQYF
01-004	1	NA	NA	NA	TRBV3-1	TRBJ2-3	CASSDRGLGTDTQYF
01-004	1	NA	NA	NA	TRBV5-1	TRBJ2-1	CASSFKDRYNEQFF
01-004	1	TRAV8-3	TRAJ23	CAVANYNQGGKLIF	TRBV7-2	TRBJ2-3	CASSFQSGTTDTQYF
01-004	1	TRAV2	TRAJ37	CAGSGNTGKLIF	TRBV7-9	TRBJ1-2	CASSFWDREGYTF
01-004	1	TRAV8-2	TRAJ10	CAVSDILTGGGNKLTF	TRBV4-2	TRBJ1-2	CASSHGDSINYGYTF
01-004	1	TRAV8-4	TRAJ10	CAVSDILTGGGNKLTF	TRBV4-2	TRBJ1-2	CASSHGDSINYGYTF
01-004	1	NA	NA	NA	TRBV4-2	TRBJ1-2	CASSHGDSINYGYTF
01-004	1	TRAV2	TRAJ41	CAVVRDSGYALNF	TRBV21-1	TRBJ2-1	CASSKDRLAEYNEQFF
01-004	1	TRAV2	TRAJ17	CAVEGAAGNKLTF	TRBV11-2	TRBJ2-1	CASSLASGSQYNEQFF
01-004	1	TRAV8-3	TRAJ6	CAVSPGGSYIPTF	TRBV11-2	TRBJ2-1	CASSLASGSQYNEQFF
01-004	1	TRAV8-6	TRAJ52	CAVTSAGGTSYGKLTF	TRBV5-1	TRBJ2-5	CASSLDRIQETQYF
01-004	1	NA	NA	NA	TRBV27	TRBJ2-7	CASSLEGAHDEQYF
01-004	1	NA	NA	NA	TRBV5-4	TRBJ2-6	CASSLELGTSHSGANVLTF
01-004	1	NA	NA	NA	TRBV7-9	TRBJ2-7	CASSLETSWGEQYF
01-004	1	NA	NA	NA	TRBV14	TRBJ2-1	CASSLFAGAYNEQFF
01-004	1	TRAV19	TRAJ52	CALRSGGTSYGKLTF	TRBV7-3	TRBJ2-2	CASSLGAGGPDTGELFF
01-004	1	TRAV8-3	TRAJ44	CAVGALPTGTASKLTF	TRBV7-2	TRBJ2-3	CASSLGGGYADTQYF
01-004	1	TRAV29/DV5	TRAJ5	CAASADTGRRALTF	TRBV7-8	TRBJ1-3	CASSLGTGAGNTIYF
01-004	1	TRAV16	TRAJ45	CALGISGGGADGLTF	TRBV5-1	TRBJ1-3	CASSLSNSGNTIYF
01-004	1	NA	NA	NA	TRBV11-2	TRBJ2-3	CASSNLKGGGTDTQYF
01-004	1	NA	NA	NA	TRBV7-2	TRBJ2-5	CASSPGGQATGQVTQYF
01-004	1	NA	NA	NA	TRBV5-1	TRBJ2-2	CASSPITGSDTGELFF
01-004	1	NA	NA	NA	TRBV7-2	TRBJ2-1	CASSPQIGSYNEQFF
01-004	1	NA	NA	NA	TRBV18	TRBJ1-1	CASSPQQLEAFF
01-004	1	TRAV8-4	TRAJ29	CAVSLVPSGNTPLVF	TRBV7-3	TRBJ2-1	CASSPQSGGDEQFF
01-004	1	NA	NA	NA	TRBV3-1	TRBJ2-7	CASSQAPSGISYEQYF
01-004	1	TRAV12-3	TRAJ53	CAMIGSGGSNYKLTF	TRBV14	TRBJ2-5	CASSQDWEAGTQYF
01-004	1	TRAV12-2	TRAJ4	CAVLGPGGYNKLIF	TRBV16	TRBJ1-5	CASSQSGQGDQPQHF
01-004	1	TRAV9-2	TRAJ8	CALSDLGFQKLVF	TRBV3-1	TRBJ2-1	CASSQVTGSSYNEQFF
01-004	1	NA	NA	NA	TRBV7-3	TRBJ1-2	CASSRGDGYGYTF
01-004	1	NA	NA	NA	TRBV7-2	TRBJ2-5	CASSRGLQETQYF
01-004	1	NA	NA	NA	TRBV14	TRBJ2-7	CASSRIAGPAYEQYF
01-004	1	TRAV12-1	TRAJ24	CVVNSWGKLQF	TRBV5-1	TRBJ2-1	CASSSDSGEYNEQFF
01-004	1	NA	NA	NA	TRBV7-2	TRBJ2-3	CASSSGLAGASGTDTQYF
01-004	1	TRAV8-3	TRAJ8	CAVRDTGFQKLVF	TRBV27	TRBJ2-1	CASSTPTSGNNEQFF
01-004	1	NA	NA	NA	TRBV7-2	TRBJ2-1	CASSTQTGGNEQFF
01-004	1	TRAV26-2	TRAJ23	CILRDHLYNQGGKLIF	TRBV9	TRBJ1-1	CASSVGMGGTEAFF
01-004	1	TRAV8-1	TRAJ30	CAVRDDKIIF	TRBV5-1	TRBJ2-1	CASSYQLAGAGSYNEQFF
01-004	1	TRAV1-2	TRAJ3	CALGRSSASKIIF	TRBV3-1	TRBJ2-1	CASSYSSGLYNEQFF
01-004	1	TRAV30	TRAJ22	CGTEEGSGSARQLTF	TRBV28	TRBJ1-2	CASTYPPGQGWGYTF
01-004	1	NA	NA	NA	TRBV15	TRBJ2-1	CATSRDNGAYNEQFF
01-004	1	TRAV12-2	TRAJ47	CAVRGEYGNKLVF	TRBV15	TRBJ1-5	CATSRDYQGSNQPQHF
01-004	1	NA	NA	NA	TRBV24-1	TRBJ2-6	CATTGRASSGANVLTF
01-004	1	TRAV8-3	TRAJ4	CAVSSGGYNKLIF	TRBV30	TRBJ2-7	CAWSGFGTVSYEQYF
01-004	1	TRAV12-2	TRAJ20	CAVNILNDYKLSF	TRBV30	TRBJ2-5	CAWSRAGGSETQYF
01-004	1	TRAV21	TRAJ15	CAVRPFQAGTALIF	TRBV20-1	TRBJ1-4	CSADGATNEKLFF
01-004	1	TRAV35	TRAJ27	CAGQKLNAGKSTF	TRBV20-1	TRBJ1-6	CSAITGRGTSPLHF
01-004	1	TRAV12-3	TRAJ15	CAMSGSQAGTALIF	TRBV20-1	TRBJ1-1	CSAPRQGTEAFF
01-004	1	TRAV5	TRAJ9	CAENTGGFKTIF	TRBV20-1	TRBJ2-7	CSARDAGGPDEQYF
01-004	1	NA	NA	NA	TRBV20-1	TRBJ2-5	CSARDPLATYQETQYF
01-004	1	TRAV25	TRAJ50	CASTGKTSYDKVIF	TRBV20-1	TRBJ2-3	CSARDRRGTDTQYF
01-004	1	NA	NA	NA	TRBV20-1	TRBJ2-3	CSARDRRGTDTQYF
01-004	1	NA	NA	NA	TRBV20-1	TRBJ2-7	CSARGRRGTYEQYF
01-004	1	TRAV5	TRAJ9	CAEMAGGFKTIF	TRBV20-1	TRBJ2-3	CSARPGRSTDTQYF
01-004	1	TRAV4	TRAJ5	CLVGESGRRALTF	TRBV20-1	TRBJ2-1	CSARTTAGELRAYNEQFF
01-004	1	NA	NA	NA	TRBV20-1	TRBJ2-7	CSARVPGWEGGTYEQYF
01-004	1	NA	NA	NA	TRBV20-1	TRBJ2-7	CSASGSGGGSSYEQYF
01-004	1	TRAV12-3	TRAJ10	CAMSVTGGGNKLTF	TRBV29-1	TRBJ2-1	CSVGDWYNEQFF
01-018	18	TRAV19	TRAJ42	CALSEAGGSQGNLIF	TRBV20-1	TRBJ1-1	CSASRGQGLVNTEAFF	clone 10 2020
01-018	18	TRAV8-1	TRAJ13	CAVTPSGGYQKVTF	TRBV7-3	TRBJ1-2	CASSSFDRGNYGYTF	clone 7 2020
01-018	18	TRAV38-2/DV8	TRAJ58	CAYRSALISGSRLTF	TRBV2	TRBJ2-5	CASSEKNLAWETQYF	clone 12 2020
01-018	18	TRAV35	TRAJ50	CAGPETSYDKVIF	TRBV7-3	TRBJ1-2	CASSSFDRGNYGYTF
01-018	13	TRAV21	TRAJ11	CAMSQDRNSGYSTLTF	TRBV18	TRBJ2-3	CASSPAGAADTQYF	clone 5 2020
01-018	13	TRAV8-1	TRAJ31	CAVTSNNNARLMF	TRBV7-2	TRBJ2-1	CASSIQTSGGANEQFF
01-018	12	TRAV3	TRAJ13	CAVRDIGGGYQKVTF	TRBV7-2	TRBJ1-2	CASSFPGQGVYGYTF
01-018	8	TRAV8-3	TRAJ10	CAVGVTGGGNKLTF	TRBV12-4	TRBJ1-6	CASSTSRTGSPLHF
01-018	7	TRAV8-3	TRAJ4	CAVGSGGYNKLIF	TRBV7-2	TRBJ1-2	CASSFPGQGVYGYTF	clone 6 2020
01-018	6	TRAV9-2	TRAJ42	CAHYMNYGGSQGNLIF	TRBV7-2	TRBJ2-5	CASSPQTGVQETQYF	clone 3 2020
01-018	6	TRAV21	TRAJ48	CAAPAAGNEKLTF	TRBV20-1	TRBJ2-3	CSAGDRTGDTDTQYF	clone 1 2020
01-018	6	TRAV19	TRAJ5	CALSQPLTGRRALTF	TRBV7-2	TRBJ2-4	CASSFEGATDIQYF
01-018	5	TRAV9-2	TRAJ42	CALSTGYGGSQGNLIF	TRBV7-2	TRBJ2-1	CASSLQLAAINEQFF
01-018	5	TRAV2	TRAJ29	CAVEDRSGNTPLVF	TRBV7-2	TRBJ2-5	CASSEQRGAQETQYF
01-018	5	TRAV16	TRAJ58	CALSPKETSGSRLTF	TRBV7-2	TRBJ2-7	CASSFQTGSYEQYF
01-018	5	TRAV2	TRAJ37	CAVGPGNTGKLIF	TRBV7-2	TRBJ2-3	CASSLESSDTQYF
01-018	5	TRAV12-3	TRAJ54	CAMSVPQGAQKLVF	TRBV7-2	TRBJ2-3	CASSLGGGTDTQYF
01-018	5	TRAV23/DV6	TRAJ58	CPGVRLTF	TRBV7-2	TRBJ1-4	CASSPSPSPNEKLFF
01-018	5	NA	NA	NA	TRBV13	TRBJ2-5	CASSSTSGGGTQYF
01-018	5	TRAV22	TRAJ11	CAVESSGYSTLTF	TRBV7-2	TRBJ2-3	CASSTQGTDTQYF
01-018	4	TRAV35	TRAJ53	CAGQDTPSGGSNYKLTF	TRBV19	TRBJ1-1	CASRKGPEAFF
01-018	4	NA	NA	NA	TRBV7-2	TRBJ2-4	CASSDQISGHSIQYF
01-018	4	TRAV35	TRAJ50	CAGPETSYDKVIF	TRBV5-4	TRBJ1-2	CASSPGQGGPRGYTF
01-018	4	TRAV8-1	TRAJ29	CAVNAPNSGNTPLVF	TRBV7-2	TRBJ2-3	CASSVGLAGAAGADTQYF
01-018	3	NA	NA	NA	TRBV7-2	TRBJ2-3	CASSLEGATDTQYF
01-018	3	TRAV9-2	TRAJ37	CALLSGNTGKLIF	TRBV7-2	TRBJ2-3	CASSSQTGATDTQYF
01-018	3	NA	NA	NA	TRBV9	TRBJ2-1	CASSVELAGYGEQFF
01-018	2	NA	NA	NA	TRBV7-2	TRBJ2-3	CASSLQAGGPDTQYF
01-018	2	NA	NA	NA	TRBV7-3	TRBJ2-3	CASSLQAGGTDTQYF
01-018	2	NA	NA	NA	TRBV7-2	TRBJ2-3	CASSLQQGASDTQYF
01-018	2	TRAV8-4	TRAJ10	CAVSLPTGGGNKLTF	TRBV7-2	TRBJ2-5	CASSLQVGGETQYF
01-018	2	TRAV21	TRAJ48	CAAPAAGNEKLTF	TRBV19	TRBJ1-1	CASRKGPEAFF
01-018	2	NA	NA	NA	TRBV6-4	TRBJ2-1	CASSEAGGRHEQFF
01-018	2	NA	NA	NA	TRBV11-2	TRBJ1-6	CASSFGQFNSPLHF
01-018	2	NA	NA	NA	TRBV7-9	TRBJ2-3	CASSGGWTVTDTQYF
01-018	2	TRAV20	TRAJ33	CAVQRDSNYQLIW	TRBV3-1	TRBJ1-2	CASSHWDRGDYGYTF
01-018	2	TRAV39	TRAJ45	CAVADSGGGADGLTF	TRBV11-2	TRBJ2-6	CASSLAGLSSGANVLTF
01-018	2	NA	NA	NA	TRBV5-1	TRBJ2-1	CASSLALAGGAYNEQFF
01-018	2	NA	NA	NA	TRBV5-1	TRBJ2-4	CASSLEGENIQYF
01-018	2	NA	NA	NA	TRBV7-2	TRBJ2-7	CASSLEVLAEQYF
01-018	2	NA	NA	NA	TRBV7-2	TRBJ2-7	CASSLGGIREQYF
01-018	2	TRAV21	TRAJ40	CAVPVGTYKYIF	TRBV12-3	TRBJ1-3	CASSPPEGRGNTIYF
01-018	2	NA	NA	NA	TRBV7-2	TRBJ2-1	CASSPQLAGSSNEQFF
01-018	2	NA	NA	NA	TRBV7-2	TRBJ2-3	CASSPQVGGSSTDTQYF
01-018	2	TRAV38-2/DV8	TRAJ31	CAYRWNNNARLMF	TRBV7-2	TRBJ1-4	CASSPSPSPNEKLFF
01-018	2	TRAV4	TRAJ31	CLVAFNNARLMF	TRBV11-3	TRBJ1-1	CASSQDPENTEAFF
01-018	2	TRAV29/DV5	TRAJ57	CAASSQGGSEKLVF	TRBV4-1	TRBJ2-6	CASSQDPIGGAAGANVLTF
01-018	2	NA	NA	NA	TRBV14	TRBJ2-1	CASSQGLGTVTTEQFF
01-018	1	TRAV8-3	TRAJ4	CAVGAGGYNKLIF	TRBV3-1	TRBJ1-2	CASSQSRQGVYGYTF
01-018	1	TRAV2	TRAJ22	CAVEDPGSARQLTF	TRBV7-2	TRBJ2-3	CASSLQAGFTDTQYF
01-018	1	TRAV9-2	TRAJ10	CALSDGVTGGGNKLTF	TRBV7-2	TRBJ2-3	CASSLQASGTDTQYF
01-018	1	NA	NA	NA	TRBV12-3	TRBJ2-3	CASSLQGDTDTQYF
01-018	1	NA	NA	NA	TRBV7-2	TRBJ2-3	CASSLQGTDTQYF
01-018	1	NA	NA	NA	TRBV7-3	TRBJ2-3	CASSLQPGDTQYF
01-018	1	NA	NA	NA	TRBV7-2	TRBJ1-2	CASSLQTGDYGYTF
01-018	1	NA	NA	NA	TRBV7-2	TRBJ2-3	CASSLQTGTDTQYF
01-018	1	NA	NA	NA	TRBV7-2	TRBJ2-5	CASSLQVDTKSTQYF
01-018	1	NA	NA	NA	TRBV7-2	TRBJ1-4	CASSPQTGANEKLFF
01-018	1	NA	NA	NA	TRBV7-2	TRBJ1-4	CASSPQTGENEKLFF
01-018	1	NA	NA	NA	TRBV28	TRBJ2-1	CASSPQTGGDYNEQFF
01-018	1	TRAV8-3	TRAJ8	CAVTNTGFQKLVF	TRBV7-2	TRBJ2-1	CASSAGTGTTYNEQFF
01-018	1	NA	NA	NA	TRBV7-2	TRBJ2-3	CASRLMGGATDTQYF
01-018	1	TRAV35	TRAJ58	CAGGEETSGSRLTF	TRBV20-1	TRBJ2-3	CSAPRAGATDTQYF
01-018	1	NA	NA	NA	TRBV5-1	TRBJ1-4	CASRGQGADEKLFF
01-018	1	NA	NA	NA	TRBV6-2	TRBJ1-1	CASRSQGLNTEAFF
01-018	1	TRAV35	TRAJ44	CAGQKNTGTASKLTF	TRBV7-2	TRBJ1-1	CASRVSDEAFF
01-018	1	NA	NA	NA	TRBV7-2	TRBJ2-1	CASSARQGNEQFF
01-018	1	TRAV8-3	TRAJ18	CGIDRGSTLGRLYF	TRBV5-6	TRBJ2-3	CASSAVAGKATDTQYF
01-018	1	TRAV24	TRAJ23	CALTYNQGGKLIF	TRBV9	TRBJ1-2	CASSAYPARGDYGYTF
01-018	1	NA	NA	NA	TRBV6-1	TRBJ2-7	CASSERGISYEQYF
01-018	1	TRAV29/DV5	TRAJ43	CAARRNNNDMRF	TRBV7-3	TRBJ2-1	CASSFDPGSGEQFF
01-018	1	NA	NA	NA	TRBV7-2	TRBJ2-5	CASSFGMTGALGGETQYF
01-018	1	TRAV22	TRAJ57	CAAPQGGSEKLVF	TRBV7-2	TRBJ2-3	CASSFQASGGADTQYF
01-018	1	TRAV8-1	TRAJ10	CAVNILTGGGNKLTF	TRBV7-2	TRBJ1-5	CASSFQGGSNQPQHF
01-018	1	TRAV8-3	TRAJ10	CAVGVMGGGNKLTF	TRBV7-2	TRBJ2-7	CASSFQTGSYEQYF
01-018	1	NA	NA	NA	TRBV14	TRBJ2-3	CASSHQSSATDTQYF
01-018	1	TRAV16	TRAJ53	CALTGSNYKLTF	TRBV5-1	TRBJ1-2	CASSLDGVDYGYTF
01-018	1	TRAV21	TRAJ17	CAPLRAAGNKLTF	TRBV5-1	TRBJ1-4	CASSLGGGYEKLFF
01-018	1	NA	NA	NA	TRBV7-2	TRBJ2-1	CASSLGTGTVYNEQFF
01-018	1	TRAV26-2	TRAJ56	CILYSGANSKLTF	TRBV27	TRBJ2-2	CASSLIRGTGELFF
01-018	1	TRAV21	TRAJ28	CAVLAGAGSYQLTF	TRBV11-2	TRBJ2-2	CASSLNFNTGELFF
01-018	1	TRAV9-2	TRAJ57	CALSGQGGSEKLVF	TRBV5-1	TRBJ2-1	CASSLSTWNRATIGEQFF
01-018	1	NA	NA	NA	TRBV11-2	TRBJ2-1	CASSLTQTSGAYNEQFF
01-018	1	TRAV21	TRAJ22	CAVVARQLTF	TRBV28	TRBJ1-1	CASSLWGSGNTEAFF
01-018	1	TRAV23/DV6	TRAJ30	CAAVTRDDKIIF	TRBV9	TRBJ1-2	CASSNGLSNYGYTF
01-018	1	NA	NA	NA	TRBV3-1	TRBJ1-2	CASSPARAGLYGYTF
01-018	1	NA	NA	NA	TRBV7-3	TRBJ1-1	CASSPGRGRNTEAFF
01-018	1	TRAV9-2	TRAJ18	CALSESRRGSTLGRLYF	TRBV27	TRBJ2-3	CASSPQVSTTDTQYF
01-018	1	NA	NA	NA	TRBV7-2	TRBJ1-4	CASSPSPSPNEKLFF
01-018	1	TRAV29/DV5	TRAJ57	CAASSVRGSEKLVF	TRBV28	TRBJ2-5	CASSPTTGEETQYF
01-018	1	TRAV12-1	TRAJ49	CVVNTGNQFYF	TRBV2	TRBJ2-3	CASSQASGGAIQDTQYF
01-018	1	TRAV39	TRAJ45	CAVADSGGGADGLTF	TRBV4-3	TRBJ2-4	CASSQDSGASSNIQYF
01-018	1	NA	NA	NA	TRBV4-1	TRBJ1-5	CASSQGGGWEPQHF
01-018	1	NA	NA	NA	TRBV11-2	TRBJ2-5	CASSQQAGTPSETQYF
01-018	1	TRAV26-2	TRAJ31	CIPHWARLMF	TRBV7-2	TRBJ2-6	CASSQQGAGANVLTF
01-018	1	NA	NA	NA	TRBV7-9	TRBJ2-6	CASSSDRSSNVLTF
01-018	1	TRAV26-2	TRAJ40	CILRDSTSGTYKYIF	TRBV6-2	TRBJ1-1	CASSSFTGQGRLDTEAFF
01-018	1	TRAV30	TRAJ23	CGTEYWNQGGKLIF	TRBV7-8	TRBJ2-3	CASSSGGGGGDTQYF
01-018	1	NA	NA	NA	TRBV7-9	TRBJ1-6	CASSSPSSGGTLHF
01-018	1	TRAV9-2	TRAJ49	CALSDLNTGNQFYF	TRBV7-2	TRBJ2-5	CASSSQRAASETQYF
01-018	1	NA	NA	NA	TRBV7-2	TRBJ2-5	CASSSQTGFGETQYF
01-018	1	NA	NA	NA	TRBV7-2	TRBJ2-5	CASSSQTGTDETQYF
01-018	1	NA	NA	NA	TRBV7-2	TRBJ2-1	CASSSQTSAIQEQFF
01-018	1	TRAV21	TRAJ29	CAVGVGGNTPLVF	TRBV5-1	TRBJ1-1	CASSSSGQGNTEAFF
01-018	1	NA	NA	NA	TRBV12-4	TRBJ1-6	CASSSSTGGSPLHF
01-018	1	NA	NA	NA	TRBV5-6	TRBJ1-3	CASSSTRQGGNTIYF
01-018	1	NA	NA	NA	TRBV7-2	TRBJ1-1	CASSSYQGWTEAFF
01-018	1	TRAV36/DV7	TRAJ40	CAQSGTYKYIF	TRBV7-2	TRBJ2-5	CASSVQTGERETQYF
01-018	1	TRAV21	TRAJ54	CAGRGIQGAQKLVF	TRBV7-2	TRBJ2-3	CASSVQTSPSDTQYF
01-018	1	NA	NA	NA	TRBV3-1	TRBJ2-2	CASSYWDRDSGELFF
01-018	1	TRAV26-2	TRAJ47	CILRDAMEYGNKLVF	TRBV2	TRBJ1-1	CASTGPAMNTEAFF
01-018	1	NA	NA	NA	TRBV2	TRBJ2-1	CASTLEGTGNEQFF
01-018	1	TRAV8-1	TRAJ3	CAVNADSNASKIIF	TRBV12-4	TRBJ1-5	CASTSSSGGQPQHF
01-018	1	NA	NA	NA	TRBV6-6	TRBJ1-6	CASTYGTGRRSSYNSPLHF
01-018	1	NA	NA	NA	TRBV24-1	TRBJ2-1	CATSDLQGAYNEQFF
01-018	1	TRAV5	TRAJ21	CAVLGDNFNKFYF	TRBV24-1	TRBJ2-2	CATSDPTGANTGELFF
01-018	1	TRAV8-3	TRAJ40	CAVADSGTYKYIF	TRBV5-1	TRBJ2-1	CATTDPGQGNNEQFF
01-018	1	TRAV8-6	TRAJ15	CAVKPNQAGTALIF	TRBV20-1	TRBJ1-4	CSAAAVLNEKLFF
01-018	1	NA	NA	NA	TRBV20-1	TRBJ1-6	CSARDPDSPLHF
01-018	1	TRAV21	TRAJ29	CAAPLGGDTPLVF	TRBV20-1	TRBJ1-5	CSARDTGEYQPQHF
01-018	1	TRAV12-3	TRAJ36	CAMCLTGANNLFF	TRBV20-1	TRBJ2-3	CSARGTSGGARTDTQYF
01-018	1	TRAV14/DV4	TRAJ32	CAMREALYGGATNKLIF	TRBV20-1	TRBJ1-6	CSARQVGWQGSSYNSPLHF
01-018	1	NA	NA	NA	TRBV20-1	TRBJ2-7	CSAWTDAYEQYF
01-028	55	TRAV23/DV6	TRAJ40	CAASGPSGTYKYIF	TRBV30	TRBJ2-4	CAWQRTGTAKNIQYF
01-028	7	TRAV12-1	TRAJ40	CVVRDSGTYKYIF	TRBV5-1	TRBJ2-3	CASSFGGAGTDTQYF
01-028	3	TRAV12-1	TRAJ38	CVVNNAGNNRKLIW	TRBV7-8	TRBJ2-5	CASSVGTVQETQYF
01-028	2	TRAV23/DV6	TRAJ41	CAASRSNSGYALNF	TRBV7-2	TRBJ2-3	CASSLGLASDTQYF
01-028	2	TRAV5	TRAJ10	CAENGITGGGNKLTF	TRBV4-1	TRBJ2-1	CASSQDPASVGSEQFF
01-028	2	NA	NA	NA	TRBV20-1	TRBJ2-4	CSARGVDKNIQYF
01-028	1	NA	NA	NA	TRBV10-3	TRBJ2-3	CAISESGDYTDTQYF
01-028	1	NA	NA	NA	TRBV2	TRBJ1-6	CASKADGPALHF
01-028	1	NA	NA	NA	TRBV5-6	TRBJ1-3	CASMNQGGRPGNTIYF
01-028	1	TRAV29/DV5	TRAJ53	CAASGGSSGGSNYKLTF	TRBV19	TRBJ1-5	CASNGVGQPQHF
01-028	1	TRAV13-1	TRAJ7	CAASRDGNNRLAF	TRBV28	TRBJ1-2	CASRPPGPGGMGYGYTF
01-028	1	TRAV25	TRAJ48	CAGTNFGNEKLTF	TRBV7-9	TRBJ1-6	CASSFHRSSYNSPLHF
01-028	1	NA	NA	NA	TRBV3-1	TRBJ2-1	CASSHTGTGLYEQFF
01-028	1	TRAV29/DV5	TRAJ43	CAALKDNDMRF	TRBV5-1	TRBJ2-1	CASSLDRVSNSEQFF
01-028	1	TRAV9-2	TRAJ29	CALRGDSGNTPLVF	TRBV11-2	TRBJ1-2	CASSLEGYGYTF
01-028	1	TRAV9-2	TRAJ39	CARFNNAGNMLTF	TRBV18	TRBJ1-4	CASSPDHEEYEKLFF
01-028	1	NA	NA	NA	TRBV28	TRBJ1-2	CASSPSSAQGYTF
01-028	1	TRAV9-2	TRAJ5	CASGREAGRRALTF	TRBV6-5	TRBJ2-1	CASSPYGLDEQFF
01-028	1	TRAV8-4	TRAJ23	CAVSDWRYNQGGKLIF	TRBV7-9	TRBJ1-1	CASSTEEKRAFF
01-028	1	TRAV19	TRAJ13	CALSEGGYQKVTF	TRBV12-3	TRBJ1-1	CASSYEQGDTEAFF
01-028	1	TRAV12-1	TRAJ22	CVVTPLSGSARQLTF	TRBV6-6	TRBJ2-3	CASSYSTAGGPNTQYF
01-028	1	TRAV26-1	TRAJ48	CIVRGPNFGNEKLTF	TRBV25-1	TRBJ1-6	CATEDRFIRSGLHF
01-028	1	TRAV4	TRAJ42	CLVGDDDGGSQGNLIF	TRBV15	TRBJ2-3	CATSRDMVNTDTQYF
01-028	1	NA	NA	NA	TRBV20-1	TRBJ2-1	CSAGEPSGGDNEQFF
01-028	1	NA	NA	NA	TRBV20-1	TRBJ2-5	CSARAPAQETQYF
01-028	1	NA	NA	NA	TRBV20-1	TRBJ2-1	CSARAVSSYNEQFF
01-028	1	TRAV13-1	TRAJ49	CAASLRGTGNQFYF	TRBV20-1	TRBJ2-2	CSARDSGGGTGELFF
01-028	1	NA	NA	NA	TRBV20-1	TRBJ2-6	CSARQQGGSGANVLTF
01-028	1	NA	NA	NA	TRBV29-1	TRBJ2-3	CSVDRAADTQYF
01-051	7	TRAV8-4	TRAJ15	CAVSGNQAGTALIF	TRBV4-1	TRBJ2-5	CASSQGGTSGGLYQETQYF	clone 16 2020
01-051	3	NA	NA	NA	TRBV20-1	TRBJ2-3	CSARNAGGEDTQYF
01-051	3	TRAV13-2	TRAJ52	CAETNAGGTSYGKLTF	TRBV20-1	TRBJ1-1	CSASYLNTEAFF
01-051	2	TRAV12-2	TRAJ49	CAVMLPNTGNQFYF	TRBV5-1	TRBJ2-3	CASNSLGGGDTQYF
01-051	2	TRAV12-3	TRAJ57	CAMSAQGGSEKLVF	TRBV7-3	TRBJ1-1	CASSLSGISRAFF
01-051	1	NA	NA	NA	TRBV19	TRBJ2-1	CASRTAGTTYNEQFF
01-051	1	NA	NA	NA	TRBV6-5	TRBJ1-4	CASALGTGDEKLFF
01-051	1	TRAV21	TRAJ52	CAVINAGGTSYGKLTF	TRBV2	TRBJ2-6	CASLRQEAGANVLTF
01-051	1	TRAV39	TRAJ58	CAVVLDETSGSRLTF	TRBV2	TRBJ1-2	CASNTVDYGYTF
01-051	1	TRAV29/DV5	TRAJ31	CAASDKRRNNARLMF	TRBV7-2	TRBJ2-3	CASSFLMVTTPYF
01-051	1	TRAV16	TRAJ54	CALSGNQGAQKLVF	TRBV5-1	TRBJ2-1	CASSLEGAGNEQFF
01-051	1	NA	NA	NA	TRBV5-1	TRBJ2-5	CASSLRDTTETQYF
01-051	1	NA	NA	NA	TRBV7-3	TRBJ2-1	CASSLSNLDNEQFF
01-051	1	NA	NA	NA	TRBV11-2	TRBJ2-2	CASSPPTGSNTGELFF
01-051	1	NA	NA	NA	TRBV5-6	TRBJ2-7	CASSPQGRQGYEQYF
01-051	1	NA	NA	NA	TRBV4-2	TRBJ2-3	CASSQPEGVADTQYF
01-051	1	NA	NA	NA	TRBV6-6	TRBJ2-6	CASSRGSGANVLTF
01-051	1	NA	NA	NA	TRBV7-2	TRBJ1-2	CASTQDPAGGYTF
01-051	1	NA	NA	NA	TRBV20-1	TRBJ2-3	CSAPPGGRTDTQYF
01-051	1	TRAV13-1	TRAJ15	CAATPPQAGTALIF	TRBV20-1	TRBJ2-1	CSARKGTYNEQFF
01-051	1	NA	NA	NA	TRBV20-1	TRBJ1-4	CSARVGPNEKLFF
01-051	1	TRAV20	TRAJ42	CAVPEQGGSQGNLIF	TRBV20-1	TRBJ1-1	CSATLMNTEAFF
01-128	2	NA	NA	NA	TRBV11-2	TRBJ2-1	CASSSLQGTTVDEQFF
01-128	2	NA	NA	NA	TRBV11-2	TRBJ2-1	CASSLVGGTTYNEQFF
01-128	2	NA	NA	NA	TRBV5-1	TRBJ2-2	CASSDPSVNTGELFF
01-128	2	NA	NA	NA	TRBV6-1	TRBJ2-6	CASSGPYRASGANVLTF
01-128	2	NA	NA	NA	TRBV7-9	TRBJ1-3	CASSMTVSSGNTIYF
01-128	2	TRAV9-2	TRAJ8	CALSDGNTGFQKLVF	TRBV3-1	TRBJ2-3	CASSPLDTQYF
01-128	2	NA	NA	NA	TRBV20-1	TRBJ2-1	CSARVFSGGSNEQFF
01-128	1	NA	NA	NA	TRBV7-2	TRBJ2-1	CASSLQGSSYNEQFF
01-128	1	NA	NA	NA	TRBV7-2	TRBJ2-5	CASSLQTGGETQYF
01-128	1	NA	NA	NA	TRBV7-2	TRBJ2-3	CASSLQTSGGTDTQYF
01-128	1	NA	NA	NA	TRBV7-2	TRBJ2-2	CASSLQVSDTGELFF
01-128	1	NA	NA	NA	TRBV7-2	TRBJ2-3	CASSPQTGTDTQYF
01-128	1	TRAV2	TRAJ34	CAVEPLVKNTDKLIF	TRBV11-2	TRBJ2-1	CASSLARGTTYNEQFF
01-128	1	TRAV12-2	TRAJ57	CAVRGGSEKLVF	TRBV2	TRBJ2-1	CARTSSSSYNEQFF
01-128	1	TRAV6	TRAJ39	CALNNNAGNMLTF	TRBV12-3	TRBJ2-1	CASRRMDRADEQFF
01-128	1	TRAV26-2	TRAJ53	CILIRGSNYKLTF	TRBV28	TRBJ2-3	CASSFGTVYTDTQYF
01-128	1	NA	NA	NA	TRBV5-5	TRBJ1-2	CASSHVGQGFGYTF
01-128	1	NA	NA	NA	TRBV5-1	TRBJ2-2	CASSLERNGELFF
01-128	1	NA	NA	NA	TRBV11-2	TRBJ2-1	CASSLPRGGAYNEQFF
01-128	1	NA	NA	NA	TRBV7-8	TRBJ2-3	CASSLTGDTQYF
01-128	1	NA	NA	NA	TRBV5-1	TRBJ2-1	CASSLWGARSYNEQFF
01-128	1	TRAV38-2/DV8	TRAJ32	CAIPGGATNKLIF	TRBV18	TRBJ2-1	CASSPKWAGSTRHEQFF
01-128	1	NA	NA	NA	TRBV18	TRBJ1-2	CASSPPTTAVYGYTF
01-128	1	NA	NA	NA	TRBV3-1	TRBJ2-5	CASSQGAGETQYF
01-128	1	TRAV5	TRAJ34	CAESLWRTDKLIF	TRBV4-1	TRBJ2-1	CASSQGRTGGIDEQFF
01-128	1	NA	NA	NA	TRBV3-1	TRBJ1-1	CASSQPTGQGHTEAFF
01-128	1	TRAV38-1	TRAJ40	CAFSTTSGTYKYIF	TRBV7-2	TRBJ1-4	CASSRQAATNEKLFF
01-128	1	NA	NA	NA	TRBV7-2	TRBJ2-3	CASSRQAGGSTDTQYF
01-128	1	NA	NA	NA	TRBV7-2	TRBJ2-5	CASSRQGAAQETQYF
01-128	1	TRAV26-2	TRAJ11	CILSGGYSTLTF	TRBV18	TRBJ2-3	CASSRQGGGLYMGGRTDTQYF
01-128	1	NA	NA	NA	TRBV5-4	TRBJ2-1	CASSRRLVSSYNEQFF
01-128	1	TRAV4	TRAJ21	CLVAEYNFNKFYF	TRBV14	TRBJ2-5	CASSVPGQIQETQYF
01-128	1	TRAV25	TRAJ42	CAGPLFRNLIF	TRBV20-1	TRBJ2-3	CSAGATDTQYF
01-128	1	NA	NA	NA	TRBV20-1	TRBJ1-1	CSARAHRGLNTEAFF
01-128	1	TRAV5	TRAJ9	CAENTGGFKTIF	TRBV20-1	TRBJ2-3	CSARDAGGTDTQYF
01-128	1	TRAV13-1	TRAJ31	CAASIARLMF	TRBV29-1	TRBJ1-1	CSVIGTVNTEAFF
01-140	2	NA	NA	NA	TRBV18	TRBJ2-2	CASSSTGVDTGELFF
01-140	1	NA	NA	NA	TRBV6-4	TRBJ1-5	CASRTGNQPQHF
01-140	1	TRAV9-2	TRAJ8	CALTPTVGGFQKLVF	TRBV10-2	TRBJ2-3	CASSGGQGQDTQYF
01-140	1	TRAV35	TRAJ56	CAGSLTGANSKLTF	TRBV3-1	TRBJ1-5	CASSHFLSNQPQHF
01-140	1	TRAV26-1	TRAJ10	CIALTGGGNKLTF	TRBV3-1	TRBJ1-3	CASSHGSGNTIYF
01-140	1	TRAV16	TRAJ58	CALLETSGSRLTF	TRBV5-1	TRBJ2-3	CASSLAPSGSSDTQYF
01-140	1	TRAV16	TRAJ22	CALISGSARQLTF	TRBV7-2	TRBJ1-2	CASSLEGPWDGYTF
01-140	1	TRAV21	TRAJ42	CAVGGNYGGSQGNLIF	TRBV7-8	TRBJ1-2	CASSLGGTATFYGYTF
01-140	1	TRAV25	TRAJ17	CAGEPHKAAGNKLTF	TRBV5-1	TRBJ1-1	CASSLKRDTEAFF
01-140	1	NA	NA	NA	TRBV11-2	TRBJ1-2	CASSPGQFGYTF
01-140	1	TRAV4	TRAJ4	CLVGEAWFSGGYNKLIF	TRBV28	TRBJ2-2	CASSPGQNTGELFF
01-140	1	TRAV12-2	TRAJ48	CASGGNFGNEKLTF	TRBV7-2	TRBJ2-5	CASSPRGLAGETQYF
01-140	1	NA	NA	NA	TRBV3-1	TRBJ2-7	CASSQDPGGARSSYEQYF
01-140	1	TRAV12-3	TRAJ23	CAMSEIYNQGGKLIF	TRBV4-2	TRBJ2-3	CASSQGRAGGTDTQYF
01-140	1	TRAV25	TRAJ40	CAGRSSGTYKYIF	TRBV18	TRBJ2-7	CASSREISYEQYF
01-140	1	TRAV8-4	TRAJ6	CAVSSGGSYIPTF	TRBV6-2	TRBJ2-7	CASSRSGSYEQYF
01-140	1	TRAV2	TRAJ22	CAVEIPSGSARQLTF	TRBV5-1	TRBJ2-1	CASSSPTVLEQFF
01-140	1	NA	NA	NA	TRBV19	TRBJ1-1	CASSTREGYTEAFF
01-140	1	TRAV9-2	TRAJ30	CALSDRGRDDKIIF	TRBV6-2	TRBJ2-1	CASTLSRDRVNEQFF
01-140	1	TRAV9-2	TRAJ30	CALSDRGRDDKIIF	TRBV6-6	TRBJ2-1	CASTPDRDRANEQFF
01-140	1	TRAV21	TRAJ3	CAVTLYSSASKIIF	TRBV2	TRBJ2-3	CASVPSGGRADTQYF
01-165	2	TRAV38-1	TRAJ32	CAFMTQNYGGATNKLIF	TRBV7-2	TRBJ2-5	CASSLQRAVQETQYF	clone 12 2022
01-165	2	TRAV24	TRAJ37	CAIPFGNTGKLIF	TRBV5-6	TRBJ2-5	CASSLWTSGGVWETQYF	clone 11 2022
01-165	2	NA	NA	NA	TRBV3-1	TRBJ2-3	CASSHWDRVTDTQYF
01-165	2	TRAV12-1	TRAJ44	CVVNRGGYTGTASKLTF	TRBV7-2	TRBJ2-3	CASSLVRSSRTDTQYF
01-165	1	TRAV35	TRAJ22	CAGRPAGSARQLTF	TRBV7-2	TRBJ1-4	CASSLQAATNEKLFF
01-165	1	TRAV8-3	TRAJ45	CAVGRGGADGLTF	TRBV7-2	TRBJ2-1	CASSLQTSAHNEQFF
01-165	1	TRAV12-2	TRAJ17	CAVTAAAGNKLTF	TRBV25-1	TRBJ2-2	CAASVGANTGELFF
01-165	1	TRAV6	TRAJ52	CALPQGAGGTSYGKLTF	TRBV7-9	TRBJ1-2	CAIRRAYIITGVLMDGYTF
01-165	1	TRAV6	TRAJ18	CALDNKDRGSTLGRLYF	TRBV2	TRBJ2-3	CARGRPMALTDTQYF
01-165	1	TRAV4	TRAJ9	CLVGETGGFKTIF	TRBV6-1	TRBJ2-6	CASKLESGANVLTF
01-165	1	NA	NA	NA	TRBV6-2	TRBJ2-3	CASLDRVNTDTQYF
01-165	1	TRAV30	TRAJ53	CGTEPNSGGSNYKLTF	TRBV19	TRBJ1-4	CASMKPSRGSANEKLFF
01-165	1	TRAV26-2	TRAJ34	CILKPTDKLIF	TRBV2	TRBJ2-6	CASRPASGANVLTF
01-165	1	TRAV8-6	TRAJ13	CAVSYSGGYQKVTF	TRBV10-1	TRBJ2-3	CASSADRGGDTQYF
01-165	1	TRAV12-2	TRAJ24	CARTDSWGKFQF	TRBV9	TRBJ1-4	CASSAGQDPNEKLFF
01-165	1	TRAV8-1	TRAJ39	CASNAGNAGNMLTF	TRBV5-4	TRBJ2-1	CASSAYTGTNYNEQFF
01-165	1	TRAV9-2	TRAJ42	CALSDRGGSQGNLIF	TRBV7-2	TRBJ2-5	CASSDQAQNWETQYF
01-165	1	TRAV8-3	TRAJ37	CAVANSGNTGKLIF	TRBV25-1	TRBJ1-5	CASSDSRGLSPQHF
01-165	1	TRAV13-1	TRAJ15	CAASKGQAGTALIF	TRBV7-9	TRBJ1-1	CASSFRGAGGHLFNTEAFF
01-165	1	TRAV8-6	TRAJ48	CAVSDLGNEKLTF	TRBV7-3	TRBJ2-3	CASSFTSGGAVDTQYF
01-165	1	NA	NA	NA	TRBV6-2	TRBJ2-2	CASSHELDGGELFF
01-165	1	NA	NA	NA	TRBV3-1	TRBJ2-2	CASSHWDRVRGELFF
01-165	1	NA	NA	NA	TRBV7-2	TRBJ1-1	CASSIGTGRTEAFF
01-165	1	TRAV9-2	TRAJ57	CALSDFSQGGSEKLVF	TRBV19	TRBJ1-5	CASSKQGGRWPQHF
01-165	1	TRAV12-1	TRAJ11	CVVYRHSGYSTLTF	TRBV7-9	TRBJ2-6	CASSLAQGSSGANVLTF
01-165	1	TRAV17	TRAJ9	CATRNTGGFKTIF	TRBV11-2	TRBJ2-5	CASSLDSQETQYF
01-165	1	TRAV8-2	TRAJ43	CVVSRYNNNDMRF	TRBV7-2	TRBJ1-2	CASSLEGSPNYGYTF
01-165	1	NA	NA	NA	TRBV7-2	TRBJ1-5	CASSLESQGQPQHF
01-165	1	TRAV29/DV5	TRAJ53	CAAMDGGSNYKLTF	TRBV5-1	TRBJ1-2	CASSLGAGIDYTF
01-165	1	TRAV8-3	TRAJ4	CAVGSGGYNKLIF	TRBV11-3	TRBJ2-1	CASSLIIGGGPVQEFF
01-165	1	NA	NA	NA	TRBV5-1	TRBJ1-1	CASSLNFWQAAGNTEAFF
01-165	1	TRAV21	TRAJ40	CAVRPGSGTYKYIF	TRBV11-2	TRBJ2-3	CASSLNWDSNTDTQYF
01-165	1	TRAV21	TRAJ49	CAVADGNQFYF	TRBV7-2	TRBJ2-3	CASSLTADTQYF
01-165	1	TRAV9-2	TRAJ11	CALSDENSGYSTLTF	TRBV18	TRBJ2-3	CASSPPSGRVTDTQYF
01-165	1	NA	NA	NA	TRBV7-2	TRBJ1-4	CASSPQGGEKLFF
01-165	1	TRAV2	TRAJ20	CAVEVDYKLSF	TRBV7-2	TRBJ2-3	CASSPQGGGTDTQYF
01-165	1	TRAV19	TRAJ11	CALSEARSF	TRBV7-3	TRBJ2-2	CASSPQGGTSSEELFF
01-165	1	TRAV9-2	TRAJ23	CALAIYNQGGKLIF	TRBV7-2	TRBJ2-3	CASSPQVAGGTDTQYF
01-165	1	TRAV4	TRAJ20	CLVGDWGSNDYKLSF	TRBV3-1	TRBJ2-2	CASSPWDRANTGELFF
01-165	1	NA	NA	NA	TRBV4-3	TRBJ2-4	CASSQDWGAVLNIQYF
01-165	1	NA	NA	NA	TRBV14	TRBJ1-6	CASSQEWGSPLHF
01-165	1	NA	NA	NA	TRBV4-2	TRBJ2-7	CASSQGTGLSYEQYF
01-165	1	TRAV12-3	TRAJ17	CAMWAAGNKLTF	TRBV12-4	TRBJ2-7	CASSQLDSYEQYF
01-165	1	TRAV8-4	TRAJ4	CAVSESKGGYNKLIF	TRBV6-6	TRBJ1-2	CASSQQSGYTF
01-165	1	TRAV12-2	TRAJ10	CAFLGGGGNKLTF	TRBV16	TRBJ1-5	CASSQSGQGNQPQHF
01-165	1	TRAV8-4	TRAJ3	CAVNGYSSASKIIF	TRBV4-3	TRBJ2-1	CASSRLAEDYNEQFF
01-165	1	NA	NA	NA	TRBV7-2	TRBJ1-4	CASSRQIATNEKLFF
01-165	1	NA	NA	NA	TRBV7-2	TRBJ2-3	CASSRTSAKTDTQYF
01-165	1	TRAV8-3	TRAJ15	CAVGPQAGTALIF	TRBV7-9	TRBJ1-2	CASSSPSGGSYGYTF
01-165	1	TRAV35	TRAJ54	CAGQLQGAQKLVF	TRBV7-2	TRBJ1-4	CASSSQRATNEKLFF
01-165	1	TRAV9-2	TRAJ58	CALSAETSGSRLTF	TRBV7-2	TRBJ1-4	CASSSQRATNEKLFF
01-165	1	TRAV27	TRAJ12	CAGRVDSSYKLIF	TRBV7-2	TRBJ1-1	CASSSQTATNTEAFF
01-165	1	TRAV5	TRAJ40	CAESMEGTYKYIF	TRBV7-9	TRBJ1-4	CASSSRDITNEKLFF
01-165	1	TRAV40	TRAJ34	CLLMVGADKLIF	TRBV9	TRBJ2-5	CASSSRETQYF
01-165	1	TRAV9-2	TRAJ20	CALTLSSNDYKLSF	TRBV7-9	TRBJ2-2	CASSTGGSGELFF
01-165	1	TRAV12-3	TRAJ23	CAMRNNQGGKLIF	TRBV7-2	TRBJ1-4	CASSTQQGINEKLFF
01-165	1	TRAV38-2/DV8	TRAJ32	CAYRNYGGATNKLIF	TRBV7-3	TRBJ2-3	CASSVQGTDTQYF
01-165	1	TRAV16	TRAJ57	CALQGGSEKLVF	TRBV5-4	TRBJ2-2	CASSWEGGYLGELFF
01-165	1	TRAV29/DV5	TRAJ36	CAASHDQTGANNLFF	TRBV7-2	TRBJ2-5	CASSWSGQETQYF
01-165	1	TRAV12-3	TRAJ36	CEIKKTTGANNLFF	TRBV7-2	TRBJ1-4	CASSYQGATNEKLFF
01-165	1	NA	NA	NA	TRBV6-7	TRBJ2-3	CASSYSHRQGLADTQYF
01-165	1	NA	NA	NA	TRBV7-2	TRBJ2-3	CASTRTSGTSVQTQYF
01-165	1	NA	NA	NA	TRBV24/OR9-2	TRBJ2-7	CATSDFPAGTGVAYEQYF
01-165	1	TRAV38-1	TRAJ52	CAFGAGGTSYGKLTF	TRBV15	TRBJ2-1	CATSGILGRGGNEQFF
01-165	1	TRAV6	TRAJ39	CALVMNAGNMLTF	TRBV30	TRBJ2-5	CAWSVPGLQETQYF
01-165	1	TRAV5	TRAJ15	CAERRNQAGTALIF	TRBV20-1	TRBJ2-1	CSAILAGVSEQFF
01-165	1	TRAV3	TRAJ15	CAVRRNQAGTALIF	TRBV20-1	TRBJ2-7	CSAIVSGSYEQYF
01-165	1	TRAV12-2	TRAJ24	CAVVDSWGKFQF	TRBV20-1	TRBJ1-1	CSALLTPEAFF
01-165	1	TRAV5	TRAJ9	CAELTGGFKTIF	TRBV20-1	TRBJ2-3	CSARAAGGPDTQYF
01-165	1	TRAV21	TRAJ15	CAVLSF	TRBV20-1	TRBJ1-4	CSARDPRRGDEKLFF
01-165	1	TRAV12-1	TRAJ6	CVVNEGSYIPTF	TRBV20-1	TRBJ2-3	CSARDSSGGVDTQYF
01-165	1	TRAV5	TRAJ9	CAEMAGGFKTIF	TRBV20-1	TRBJ2-3	CSARGGRESDTQYF
01-165	1	TRAV25	TRAJ27	CAGNNTNAGKSTF	TRBV20-1	TRBJ2-1	CSARSSVPGLDIDEQFF
01-165	1	TRAV9-2	TRAJ12	CASQEGDSSYKLIF	TRBV20-1	TRBJ1-2	CSARTGGYGYTF
01-165	1	TRAV36/DV7	TRAJ41	CAILANSGYALNF	TRBV20-1	TRBJ1-5	CSASRLDQPQHF
01-165	1	TRAV4	TRAJ48	CLVGFNFGNEKLTF	TRBV20-1	TRBJ1-2	CSATPGETGYTF
01-165	1	TRAV12-2	TRAJ27	CAVNPPNAGKSTF	TRBV29-1	TRBJ2-3	CSVQGGYSTDTQYF
01-165	1	TRAV29/DV5	TRAJ48	CAAAYFGNEKLTF	TRBV29-1	TRBJ1-2	CSVRSPKGGYTF
01-192	32	TRAV12-2	TRAJ33	CAVNDSNYQLIW	TRBV5-4	TRBJ2-3	CASSLAGLSSTDTQYF	clone 1 2022
01-192	8	TRAV16	TRAJ12	CALMDSSYKLIF	TRBV5-1	TRBJ1-6	CASSIGQGDSPLHF	clone 2 2022
01-192	7	TRAV8-3	TRAJ44	CAVVGNTGTASKLTF	TRBV5-4	TRBJ2-6	CASSSFGGPSGANVLTF	clone 4 2022
01-192	5	TRAV21	TRAJ57	CAVQGGSEKLVF	TRBV11-2	TRBJ2-7	CASSLGLSYEQYF	clone 8 2022
01-192	5	TRAV2	TRAJ10	CPGGGNKLTF	TRBV28	TRBJ2-3	CASRPSSGATDTQYF
01-192	5	NA	NA	NA	TRBV20-1	TRBJ2-3	CSARQTAGDTQYF
01-192	3	TRAV8-2	TRAJ42	CVVSDFYGGSQGNLIF	TRBV2	TRBJ1-3	CASSDGVVSGNTIYF
01-192	3	TRAV26-1	TRAJ48	CIVRGNFGNEKLTF	TRBV5-1	TRBJ1-2	CASSDTLYGYTF
01-192	2	TRAV13-2	TRAJ45	CAETYSGGGADGLTF	TRBV5-4	TRBJ2-5	CASKLALRETQYF	clone 10 2022
01-192	2	NA	NA	NA	TRBV7-8	TRBJ1-2	CASSSPQGGVYGYTF
01-192	2	TRAV9-2	TRAJ57	CALSDFSVGGSEKLVF	TRBV19	TRBJ1-2	CASARGLRYGYTF
01-192	2	TRAV8-3	TRAJ4	CAVGAGGYNKLIF	TRBV3-1	TRBJ1-2	CASSATRDGIYGYTF
01-192	2	TRAV16	TRAJ9	CALRNTGGFKTIF	TRBV5-1	TRBJ1-1	CASSIGTGDTEAFF
01-192	2	TRAV27	TRAJ27	CAGADNAGKSTF	TRBV5-1	TRBJ2-3	CASSILAGGVTDTQYF
01-192	2	TRAV2	TRAJ24	CAVETDSWGKLQF	TRBV19	TRBJ2-4	CASSLDSGIQYF
01-192	2	TRAV8-3	TRAJ45	CAVDDSGGGADGLTF	TRBV3-1	TRBJ2-1	CASSLFTSGEQFF
01-192	2	TRAV38-1	TRAJ44	CAFMRVTGTASKLTF	TRBV5-6	TRBJ2-3	CASSLGPPGVYDTQYF
01-192	2	TRAV8-3	TRAJ13	CAVVPGGYQKVTF	TRBV5-1	TRBJ2-1	CASSPGLAVGDEQFF
01-192	2	NA	NA	NA	TRBV4-3	TRBJ2-5	CASSQDINRETQYF
01-192	2	TRAV5	TRAJ21	CAVLGDNFNKFYF	TRBV24/OR9-2	TRBJ2-2	CATSDPTGGNTGELFF
01-192	2	TRAV5	TRAJ21	CAALGNNFNKFYF	TRBV24-1	TRBJ2-2	CATSEPTGGNTGELFF
01-192	1	NA	NA	NA	TRBV15	TRBJ1-2	CATSSHTQGVYGYTF
01-192	1	TRAV13-2	TRAJ8	CAEKKETGFQKLVF	TRBV2	TRBJ2-1	CASLRGGDEQFF
01-192	1	NA	NA	NA	TRBV6-2	TRBJ2-7	CASRQGGNSYEQYF
01-192	1	TRAV21	TRAJ12	CAVDGDSSYKLIF	TRBV7-3	TRBJ2-2	CASRTGPTGELFF
01-192	1	NA	NA	NA	TRBV19	TRBJ2-1	CASSANRYNEQFF
01-192	1	TRAV8-1	TRAJ4	CATKGVRSGGYNKLIF	TRBV3-1	TRBJ1-2	CASSATRDGIYGYTF
01-192	1	TRAV27	TRAJ39	CAGVGAGNMLTF	TRBV5-1	TRBJ1-2	CASSFFPQQNYGYTF
01-192	1	TRAV9-2	TRAJ23	CALSLVYNQGGKLIF	TRBV25-1	TRBJ1-6	CASSGARGVYNSPLHF
01-192	1	TRAV2	TRAJ26	CAGPQNFVF	TRBV5-1	TRBJ2-5	CASSLAQGFRETQYF
01-192	1	TRAV38-1	TRAJ15	CAFMKDQAGTALIF	TRBV5-1	TRBJ2-3	CASSLEASGGTDTQYF
01-192	1	TRAV9-2	TRAJ21	CALENNFNKFYF	TRBV11-2	TRBJ2-3	CASSLEDTQYF
01-192	1	TRAV13-1	TRAJ21	CAASLFNDFNKFYF	TRBV5-4	TRBJ2-1	CASSLGGGPGDEQFF
01-192	1	NA	NA	NA	TRBV11-2	TRBJ1-1	CASSLGGHTEAFF
01-192	1	NA	NA	NA	TRBV7-2	TRBJ2-5	CASSLGLTSGGSQETQYF
01-192	1	TRAV30	TRAJ53	CGTEGRGSGGSNYKLTF	TRBV5-1	TRBJ1-1	CASSLGQGGTEAFF
01-192	1	TRAV26-2	TRAJ29	CILRANSGNTPLVF	TRBV7-6	TRBJ1-6	CASSLGTGLNGNSPLHF
01-192	1	TRAV38-1	TRAJ47	CAFMKHVILEYGNKLVF	TRBV5-1	TRBJ2-2	CASSLKSGGGSNTGELFF
01-192	1	TRAV21	TRAJ49	CAVRAGNQFYF	TRBV7-2	TRBJ1-2	CASSLRQGSGYTF
01-192	1	TRAV8-3	TRAJ8	CAVGNTGFQKLVF	TRBV11-2	TRBJ2-1	CASSLVLGGGAPEQFF
01-192	1	TRAV14/DV4	TRAJ33	CAMREGRIEESNYQLIW	TRBV5-1	TRBJ2-3	CASSLVPTGGAGADTQYF
01-192	1	NA	NA	NA	TRBV11-2	TRBJ2-3	CASSLVVGGGTDTQYF
01-192	1	NA	NA	NA	TRBV19	TRBJ1-6	CASSMDPGSQIHF
01-192	1	TRAV12-1	TRAJ9	CVVTLNTGGFKTIF	TRBV19	TRBJ1-5	CASSMSPSDQPQHF
01-192	1	NA	NA	NA	TRBV5-4	TRBJ2-6	CASSPGGTGANVLTF
01-192	1	TRAV27	TRAJ45	CAGAPSGGGADGLTF	TRBV5-1	TRBJ2-1	CASSPMWGTNEQFF
01-192	1	NA	NA	NA	TRBV4-1	TRBJ2-5	CASSPREGYGETQYF
01-192	1	TRAV21	TRAJ34	CAVGYNTDKLIF	TRBV4-1	TRBJ1-2	CASSPRTSYGYTF
01-192	1	TRAV16	TRAJ58	CALSRPRWETSGSRLTF	TRBV14	TRBJ2-7	CASSQEAVSYEQYF
01-192	1	TRAV4	TRAJ20	CLLDYKLSF	TRBV4-1	TRBJ2-3	CASSQGTSGGADTQYF
01-192	1	TRAV9-2	TRAJ57	CALSDFRQGGSEKLVF	TRBV19	TRBJ1-2	CASSRGIREGYTF
01-192	1	TRAV16	TRAJ34	CALVNTDKLIF	TRBV28	TRBJ2-7	CASSRPMDASYEQYF
01-192	1	NA	NA	NA	TRBV4-3	TRBJ1-4	CASSRQGNEKLFF
01-192	1	TRAV8-3	TRAJ38	CAVVDAGNNRKLIW	TRBV7-2	TRBJ2-3	CASSSTSGGDTQYF
01-192	1	TRAV39	TRAJ30	CAVDTPNRDDKIIF	TRBV12-3	TRBJ1-3	CASSTGLSGNTIYF
01-192	1	TRAV26-2	TRAJ33	CILRDDMDSNYQLIW	TRBV6-2	TRBJ1-5	CASTDGQGGQPQHF
01-192	1	TRAV29/DV5	TRAJ45	CAASAIGSGGGADGLTF	TRBV7-2	TRBJ1-1	CASVPGPSNTEAFF
01-192	1	NA	NA	NA	TRBV20-1	TRBJ2-7	CSAPRQGGFYEQYF
01-192	1	TRAV1-1	TRAJ22	CAVRDPGSARQLTF	TRBV20-1	TRBJ2-1	CSARYAHSYNEQFF
01-192	1	TRAV16	TRAJ21	CALSYNFNKFYF	TRBV20-1	TRBJ1-5	CSATPPAYSNQPQHF
01-192	1	TRAV12-2	TRAJ26	CVVNMRGQNFVF	TRBV20-1	TRBJ2-2	CSVPGLARTGELFF
05-001	3	TRAV17	TRAJ43	CATASTVDMRF	TRBV28	TRBJ2-7	CASSPSQGSSYEQYF
05-001	2	TRAV25	TRAJ54	CAGQGAQKLVF	TRBV7-9	TRBJ2-1	CASSLATGRANNEQFF
05-001	2	TRAV13-1	TRAJ16	CAASRVGQKLLF	TRBV5-4	TRBJ2-7	CASSLFGTGSYEQYF
05-001	2	TRAV9-2	TRAJ7	CALEDGNNRLAF	TRBV18	TRBJ1-1	CASSLTDRDTEAFF
05-001	2	TRAV38-1	TRAJ42	CAFFYYGGSQGNLIF	TRBV6-5	TRBJ1-5	CASSYTPNQPQHF
05-001	1	NA	NA	NA	TRBV19	TRBJ2-1	CASAGTGGYNEQFF
05-001	1	TRAV22	TRAJ39	CAVVGNAGNMLTF	TRBV28	TRBJ2-5	CASREQGRETQYF
05-001	1	NA	NA	NA	TRBV7-8	TRBJ2-5	CASSLGVGETQYF
05-001	1	NA	NA	NA	TRBV7-9	TRBJ2-7	CASSLRSGEQYF
05-001	1	TRAV38-1	TRAJ40	CAFMKHGEGTYKYIF	TRBV11-2	TRBJ2-1	CASSPRGPPSLGYNEQFF
05-001	1	TRAV25	TRAJ40	CAGLGGTYKYIF	TRBV11-2	TRBJ2-1	CASSPRGPPSLGYNEQFF
05-001	1	NA	NA	NA	TRBV11-2	TRBJ2-1	CASSPRGPPSLGYNEQFF
05-001	1	TRAV13-1	TRAJ8	CAASGRNTGFQKLVF	TRBV5-1	TRBJ2-7	CASSPSGTGAYEQYF
05-001	1	TRAV27	TRAJ40	CAGARSGTYKYIF	TRBV28	TRBJ1-5	CASSSPGQGHQPQHF
05-001	1	TRAV5	TRAJ13	CAERRGGYQKVTF	TRBV5-6	TRBJ1-5	CASSSQGRDQPQHF
05-001	1	NA	NA	NA	TRBV6-2	TRBJ2-1	CASSSSLTGGNEQFF
05-001	1	TRAV25	TRAJ40	CAGLGGTYKYIF	TRBV19	TRBJ1-5	CASSTGAGNQPQHF
05-001	1	NA	NA	NA	TRBV5-1	TRBJ2-7	CASSVPGTGSYEQYF
05-001	1	TRAV12-1	TRAJ31	CVVRPNNNARLMF	TRBV24-1	TRBJ2-1	CATNPGGARNEQFF
05-001	1	TRAV13-1	TRAJ11	CAASRSF	TRBV30	TRBJ2-7	CAWSVFGTGTYEQYF
05-001	1	NA	NA	NA	TRBV30	TRBJ2-7	CAWSVSGTGAYEQYF
05-001	1	NA	NA	NA	TRBV20-1	TRBJ1-4	CSAPGQGAATNEKLFF
05-001	1	NA	NA	NA	TRBV20-1	TRBJ2-1	CSTNVGSGYNEQFF
05-001	1	TRAV41	TRAJ13	CAVRPGGYQKVTF	TRBV29-1	TRBJ1-1	CSVGPLGTEAFF
