## Supplementary Table 2 for "Clonal analysis of SepSecS-specific CD4 T cells reveals a new HLA-DPA1*02:01/HLA-DPB1*01:01-restricted immunodominant epitope in autoimmune hepatitis"

### Sheet: Supp Table 2
Sequence (red=false, blue=substitution)	peptide n°	Position on AAD33963 (used in the manuscript)	Position on Q9HD40	Pool	Reference if published
MSTSYGCFWRRFIHGIGRSG	n°001	SepSecS 1-20	/	1
WRRFIHGIGRSGDISAVQPK	n°002	SepSecS 9-28	SepSecS 90-107	1
GRSGDISAVQPKAAGSSLLN	n°003	SepSecS 17-36	SepSecS 96-115	1
VQPKAAGSSLLNKITNSLVL	n°004	SepSecS 25-44	SepSecS 104-123	1
SLLNKITNSLVLDIIKLAGV	n°005	SepSecS 33-52	SepSecS 112-131	1
SLVLDIIKLAGVHTVANCFV	n°006	SepSecS 41-60	SepSecS 120-139	2	Zhao et al 2011
LAGVHTVANCFVVPMATGMS	n°007	SepSecS 49-68	SepSecS 128-147	2
NCFVVPMATGMSLTLCFLTL	n°008	SepSecS 57-76	SepSecS 136-155	2	Zhao et al 2011
TGMSLTLCFLTLRHKRPKAK	n°009	SepSecS 65-84	SepSecS 144-163	2	Zhao et al 2011
FLTLRHKRPKAKYIIWPRID	n°010	SepSecS 73-92	SepSecS 152-171	2	Kramer et al 2025
PKAKYIIWPRIDQKSCFKSM	n°011	SepSecS 81-100	SepSecS 160-179	3	Kramer et al 2025
PRIDQKSCFKSMITAGFEPV	n°012	SepSecS 89-108	SepSecS 168-187	3	Kramer et al 2025
FKSMITAGFEPVVIENVLEG	n°013	SepSecS 97-116	SepSecS 176-195	3	Kramer et al 2025
FEPVVIENVLEGDELRTDLK	n°014	SepSecS 105-124	SepSecS 184-203	3	Kramer et al 2025
VLEGDELRTDLKAVEAKVQE	n°015	SepSecS 113-144	SepSecS 192-211	3
TDLKAVEAKVQELGPDCILC	n°016	SepSecS 121-140	SepSecS 200-219	4
KVQELGPDCILCIHSTTSCF	n°017	SepSecS 129-148	SepSecS 208-227	4
CILCIHSTTSCFAPRVPDRL	n°018	SepSecS 137-156	SepSecS 216-235	4
TSCFAPRVPDRLEELAVICA	n°019	SepSecS 145-164	SepSecS 224-243	4
PDRLEELAVICANYDIPHIV	n°020	SepSecS 153-173	SepSecS 232-251	4
VICANYDIPHIVNNAYGVQS	n°021	SepSecS 161-180	SepSecS 240-259	5
PHIVNNAYGVQSSKCMHLIQ	n°022	SepSecS 169-188	SepSecS 248-267	5
GVQSSKCMHLIQQGARVGRI	n°023	SepSecS 177-196	SepSecS 256-275	5	Kramer et al 2025/Mix et al 2008
HLIQQGARVGRIDAFVQSLD	n°024	SepSecS 185-204	SepSecS 264-283	5	Kramer et al 2025/Mix et al 2008
VGRIDAFVQSLDKNFMVPVG	n°025	SepSecS 193-212	SepSecS 272-291	5
QSLDKNFMVPVGGAIIAGFN	n°026	SepSecS 201-220	SepSecS 280-299	6
VPVGGAIIAGFNDSFIQEIS	n°027	SepSecS 209-228	SepSecS 288-307	6
AGFNDSFIQEISKMYPGRAS	n°028	SepSecS 217-236	SepSecS 296-315	6
QEISKMYPGRASASPSLDVL	n°029	SepSecS 225-244	SepSecS 304-323	6
GRASASPSLDVLITLLSLGS	n°030	SepSecS 233-252	SepSecS 312-331	6
LDVLITLLSLGSNGYKKLLK	n°031	SepSecS 241-260	SepSecS 320-339	7
SLGSNGYKKLLKERKEMFSY	n°032	SepSecS 249-268	SepSecS 328-347	7
KLLKERKEMFSYLSNQIKKL	n°033	SepSecS 257-276	SepSecS 336-355	7	Mix et al 2008
MFSYLSNQIKKLSEAYNERL	n°034	SepSecS 265-284	SepSecS 344-363	7
IKKLSEAYNERLLHTPHNPI	n°035	SepSecS 273-292	SepSecS 352-371	7
NERLLHTPHNPISLAMTLKT	n°036	SepSecS 281-300	SepSecS 360-379	8
HNPISLAMTLKTLDEHRDKA	n°037	SepSecS 289-308	SepSecS 368-387	8
TLKTLDEHRDKAVTQLGSML	n°038	SepSecS 297-316	SepSecS 376-395	8
RDKAVTQLGSMLFTKQVSGA	n°039	SepSecS 305-324	SepSecS 384-403	8	Zhao et al 2011
GSMLFTKQVSGARVVPLGSM	n°040	SepSecS 313-332	SepSecS 392-411	8
VSGARVVPLGSMQTVSGYTF	n°041	SepSecS 321-340	SepSecS 400-419	9	Zhao et al 2011
LGSMQTVSGYTFRGFMSHTN	n°042	SepSecS 329-348	SepSecS 408-427	9
GYTFRGFMSHTNNYPCAYLN	n°043	SepSecS 337-356	SepSecS 416-435	9
SHTNNYPCAYLNAASAIGMK	n°044	SepSecS 345-364	SepSecS 424-443	9
AYLNAASAIGMKMQDVDLFI	n°045	SepSecS 353-372	SepSecS 432-451	9
IGMKMQDVDLFINRLDRCLK	n°046	SepSecS 361-380	SepSecS 440-459	10
DLFINRLDRCLKAVRKERSK	n°047	SepSecS 369-388	SepSecS 448-467	10	Mix et al 2008
RCLKAVRKERSKESDDNYDK	n°048	SepSecS 377-396	SepSecS 456-475	10
ERSKESDDNYDKTEDVDIEE	n°049	SepSecS 385-404	SepSecS 464-483	10
NYDKTEDVDIEEMALKLDNV	n°050	SepSecS 393-412	SepSecS 472-491	10
DIEEMALKLDNVLLDTYQDA	n°051	SepSecS 401-420	SepSecS 480-499	11
LDNVLLDTYQDASS	n°052	SepSecS 409-422	SepSecS 488-501	11
EEMALKLDNVLLDTYQDASS	n°053	SepSecS 403-422	SepSecS 482-501	11
